# BBX transcription factor evolution in the green plant lineage

**DOI:** 10.1101/2025.09.03.673946

**Authors:** Huiting Jin, Sitaram Rajaraman, Jarkko Salojärvi, Michael Wrzaczek, Aleksia Vaattovaara

**Author notes:** **Corresponding authors:** Aleksia Vaattovaara, University of Helsinki, Organismal and Evolutionary Biology Research Programme, Faculty of Biological Sciences, Viikinkaari 1, POB 65, FI-00014 Helsinki, Michael Wrzaczek, Institute for Plant Molecular Biology, Biology Centre CAS, Branišovská 1160/31, 370 05 České Budějovice, Czech Republic. These authors contributed equally (Huiting Jin, Aleksia Vaattovaara).

## Abstract

BBX transcription factors play versatile roles in integrating environment cues and regulating plant development. The model plant Arabidopsis continues to be a primary tool for the molecular investigation of protein function, but comprehensive evolutionary studies across different plant species can support translational research. Here, we constructed robust maximum likelihood phylogenies of full-length BBX proteins, the B-box domain, and the CCT domains by using diverse plant species ranging from algae to eudicots and monocots. Our analysis resolved five major structural groups (I–V) with BBXs from algae at the root of major clades. Our results suggest that Group II emerged after the split between Chlorophytes and Streptophytes. Our results also highlight subgroupings in the different BBXs clades. The evolution of the B-box domains showed a dynamic domain losses and acquisitions overall correlating with the BBX phylogeny. While the CCT domain was overall highly conserved across all groups, we identified secondary loss of the CCT domain in select lineages. We also detected significant expansions and contractions among angiosperm BBX orthogroups. Overall, the BBX family demonstrates ancient origins, structural plasticity via domain gain, loss and duplication, and lineage-specific innovations that underpin their diverse roles in light signaling, development and stress responses.
