## Supplementary material for "BBX transcription factor evolution in the green plant lineage": Data S3.mapping_1000bs

#NEXUS
begin taxa;
	dimensions ntax=425;
	taxlabels
	AT1G06040[&!color=#003366]
	AT1G25440[&!color=#000000]
	AT1G28050[&!color=#996600]
	AT1G49130[&!color=#000000]
	AT1G60250[&!color=#9900ff]
	AT1G68190[&!color=#9900ff]
	AT1G68520[&!color=#000000]
	AT1G73870[&!color=#000000]
	AT1G75540[&!color=#003366]
	AT1G78600[&!color=#003366]
	AT2G21320[&!color=#003366]
	AT2G24790[&!color=#660000]
	AT2G31380[&!color=#003366]
	AT2G33500[&!color=#996600]
	AT2G47890[&!color=#996600]
	AT3G02380[&!color=#660000]
	AT3G07650[&!color=#996600]
	AT3G21150[&!color=#330066]
	AT3G21880[&!color=#996600]
	AT3G21890[&!color=#330066]
	AT4G10240[&!color=#003366]
	AT4G15248[&!color=#330066]
	AT4G15250[&!color=#996600]
	AT4G27310[&!color=#330066]
	AT4G38960[&!color=#003366]
	AT4G39070[&!color=#003366]
	AT5G15840[&!color=#660000]
	AT5G15850[&!color=#660000]
	AT5G24930[&!color=#660000]
	AT5G48250[&!color=#996600]
	AT5G54470[&!color=#330066]
	AT5G57660[&!color=#660000]
	ATR0053G049[&!color=#996600]
	ATR0149G002[&!color=#003366]
	ATR0580G367[&!color=#660000]
	ATR0582G183[&!color=#996600]
	ATR0602G117[&!color=#003366]
	ATR0661G082[&!color=#003366]
	ATR0691G129[&!color=#660000]
	ATR0743G164[&!color=#996600]
	ATR0743G170[&!color=#003366]
	ATR0751G075[&!color=#996600]
	ATR1089G082[&!color=#003366]
	ATR1132G033[&!color=#330066]
	ATR1133G053[&!color=#000000]
	Aqcoe1G210500[&!color=#003366]
	Aqcoe1G378700[&!color=#996600]
	Aqcoe1G384600[&!color=#330066]
	Aqcoe2G310900[&!color=#996600]
	Aqcoe2G434900[&!color=#003366]
	Aqcoe3G039600[&!color=#000000]
	Aqcoe3G174700[&!color=#996600]
	Aqcoe3G384500[&!color=#660000]
	Aqcoe4G244800[&!color=#330066]
	Aqcoe4G302300[&!color=#996600]
	Aqcoe5G178200[&!color=#003366]
	Aqcoe6G248700[&!color=#003366]
	Aqcoe6G256000[&!color=#003366]
	Aqcoe7G302400[&!color=#330066]
	Aqcoe7G312300[&!color=#330066]
	Aqcoe7G333000[&!color=#660000]
	Bradi1g11310[&!color=#000000]
	Bradi1g18407[&!color=#996600]
	Bradi1g31280[&!color=#660000]
	Bradi1g35030[&!color=#003366]
	Bradi1g43220[&!color=#996600]
	Bradi1g43990[&!color=#000000]
	Bradi1g49260[&!color=#003366]
	Bradi1g62420[&!color=#996600]
	Bradi2g06370[&!color=#003366]
	Bradi2g32900[&!color=#003366]
	Bradi3g05800[&!color=#660000]
	Bradi3g15490[&!color=#330066]
	Bradi3g19010[&!color=#000000]
	Bradi3g35856[&!color=#000000]
	Bradi3g41500[&!color=#996600]
	Bradi3g48180[&!color=#003366]
	Bradi3g48447[&!color=#660000]
	Bradi3g50166[&!color=#003366]
	Bradi3g56260[&!color=#660000]
	Bradi3g56490[&!color=#996600]
	Bradi3g57000[&!color=#000000]
	Bradi4g35950[&!color=#003366]
	Bradi4g40250[&!color=#003366]
	Bradi5g14280[&!color=#003366]
	Bradi5g14600[&!color=#660000]
	Bradi5g17080[&!color=#003366]
	LOC_Os01g10580[&!color=#003366]
	LOC_Os02g07930[&!color=#330066]
	LOC_Os02g08150[&!color=#660000]
	LOC_Os02g39360[&!color=#003366]
	LOC_Os02g39710[&!color=#660000]
	LOC_Os02g43170[&!color=#003366]
	LOC_Os02g49230[&!color=#996600]
	LOC_Os02g49880[&!color=#000000]
	LOC_Os03g22770annotation[&!color=#996600]
	LOC_Os03g50310[&!color=#000000]
	LOC_Os04g41560[&!color=#003366]
	LOC_Os04g42020[&!color=#660000]
	LOC_Os04g45690[&!color=#003366]
	LOC_Os05g11510[&!color=#003366]
	LOC_Os06g01340[&!color=#996600]
	LOC_Os06g05890[&!color=#003366]
	LOC_Os06g15330[&!color=#000000]
	LOC_Os06g16370annotation[&!color=#660000]
	LOC_Os06g19444[&!color=#996600]
	LOC_Os06g44450[&!color=#660000]
	LOC_Os06g45040[&!color=#330066]
	LOC_Os06g49880[&!color=#003366]
	LOC_Os07g47140[&!color=#996600]
	LOC_Os08g08120[&!color=#330066]
	'LOC_Os08g15050.1new'[&!color=#000000]
	LOC_Os08g42440[&!color=#996600]
	LOC_Os09g06464[&!color=#660000]
	LOC_Os09g33550[&!color=#996600]
	LOC_Os09g35880[&!color=#003366]
	LOC_Os12g10660[&!color=#003366]
	MA_10006362g0010[&!color=#996600]
	MA_10192193g0020[&!color=#000000]
	MA_10426894g0010[&!color=#003366]
	MA_10427343g0010[&!color=#996600]
	MA_10430891g0010[&!color=#330066]
	MA_10433513g0010[&!color=#003366]
	MA_128658g0010[&!color=#003366]
	MA_25074g0010[&!color=#996600]
	MA_332069g0010[&!color=#330066]
	MA_4244045g0010[&!color=#996600]
	MA_54929g0010[&!color=#660000]
	MA_7292g0010[&!color=#660000]
	MA_8519g0010[&!color=#996600]
	MA_90307g0010[&!color=#996600]
	Mapoly0027s0033[&!color=#003366]
	Mapoly0049s0030[&!color=#330066]
	Mapoly0049s0067[&!color=#000000]
	Mapoly0064s0079[&!color=#003366]
	Mapoly0110s0028[&!color=#660000]
	Mapoly0122s0029[&!color=#000000]
	Medtr1g013450[&!color=#660000]
	Medtr1g023260[&!color=#003366]
	Medtr1g109350[&!color=#996600]
	Medtr1g110870[&!color=#000000]
	Medtr2g011450[&!color=#330066]
	Medtr2g073370[&!color=#003366]
	Medtr2g088900[&!color=#996600]
	Medtr2g089310[&!color=#330066]
	Medtr2g099010[&!color=#003366]
	Medtr3g082630[&!color=#996600]
	Medtr3g105710[&!color=#660000]
	Medtr3g113070[&!color=#003366]
	Medtr3g117320[&!color=#003366]
	Medtr4g008050[&!color=#330066]
	Medtr4g046640[&!color=#330066]
	Medtr4g067320[&!color=#003366]
	Medtr4g071200[&!color=#003366]
	Medtr4g128930[&!color=#660000]
	Medtr5g021580[&!color=#003366]
	Medtr5g069480[&!color=#996600]
	Medtr7g018170[&!color=#660000]
	Medtr7g083540[&!color=#996600]
	Medtr7g108150[&!color=#996600]
	Medtr8g104190[&!color=#000000]
	NNU_00499[&!color=#000000]
	NNU_01295[&!color=#996600]
	NNU_01969[&!color=#996600]
	NNU_03247[&!color=#003366]
	NNU_04012[&!color=#996600]
	NNU_04365[&!color=#660000]
	NNU_06053[&!color=#996600]
	NNU_06077[&!color=#660000]
	NNU_06912[&!color=#996600]
	NNU_07533[&!color=#660000]
	NNU_07680[&!color=#000000]
	NNU_08052[&!color=#003366]
	NNU_08086[&!color=#003366]
	NNU_09057[&!color=#660000]
	NNU_15002[&!color=#660000]
	NNU_15296[&!color=#660000]
	NNU_16181[&!color=#330066]
	NNU_16442[&!color=#996600]
	NNU_17261[&!color=#996600]
	NNU_17879[&!color=#003366]
	NNU_17889[&!color=#003366]
	NNU_18015[&!color=#330066]
	NNU_19742annotation[&!color=#660000]
	NNU_22255[&!color=#996600]
	NNU_23353[&!color=#003366]
	NNU_23689[&!color=#660000]
	NNU_24534[&!color=#003366]
	NNU_26667[&!color=#003366]
	PAB00036673[&!color=#003366]
	PGSC0003DMG400001263[&!color=#996600]
	PGSC0003DMG400003109[&!color=#003366]
	PGSC0003DMG400003625[&!color=#003366]
	PGSC0003DMG400003711[&!color=#003366]
	PGSC0003DMG400005325[&!color=#996600]
	PGSC0003DMG400005633[&!color=#000000]
	PGSC0003DMG400005997[&!color=#996600]
	PGSC0003DMG400007061[&!color=#003366]
	PGSC0003DMG400007749annotation[&!color=#000000]
	PGSC0003DMG400011378[&!color=#996600]
	PGSC0003DMG400013178[&!color=#330066]
	PGSC0003DMG400013753[&!color=#330066]
	PGSC0003DMG400014566[&!color=#000000]
	PGSC0003DMG400017411[&!color=#996600]
	PGSC0003DMG400019025[&!color=#003366]
	PGSC0003DMG400022345[&!color=#330066]
	PGSC0003DMG400025024[&!color=#330066]
	PGSC0003DMG400025414[&!color=#996600]
	PGSC0003DMG400026169[&!color=#330066]
	PGSC0003DMG400026181[&!color=#330066]
	PGSC0003DMG400026311[&!color=#660000]
	PGSC0003DMG400026515[&!color=#330066]
	PGSC0003DMG400027017[&!color=#003366]
	PGSC0003DMG400027475[&!color=#660000]
	PGSC0003DMG400028818[&!color=#996600]
	PGSC0003DMG400029365[&!color=#660000]
	PGSC0003DMG400029426[&!color=#003366]
	PGSC0003DMG400030958[&!color=#003366]
	PGSC0003DMG401010056[&!color=#660000]
	PGSC0003DMG402010056[&!color=#660000]
	'Potri.001G061800annotation'[&!color=#996600]
	'Potri.001G323500'[&!color=#996600]
	'Potri.001G384000'[&!color=#003366]
	'Potri.001G414700'[&!color=#330066]
	'Potri.002G028200'[&!color=#003366]
	'Potri.002G208100'[&!color=#996600]
	'Potri.002G214500'[&!color=#996600]
	'Potri.002G220666annotation'[&!color=#996600]
	'Potri.004G026900'[&!color=#330066]
	'Potri.004G027000'[&!color=#330066]
	'Potri.004G027100'[&!color=#330066]
	'Potri.004G108300'[&!color=#660000]
	'Potri.004G108320'[&!color=#660000]
	'Potri.004G161000'[&!color=#003366]
	'Potri.004G162600'[&!color=#003366]
	'Potri.005G117100'[&!color=#003366]
	'Potri.005G234500'[&!color=#003366]
	'Potri.006G173600'[&!color=#660000]
	'Potri.006G267700'[&!color=#660000]
	'Potri.007G015200'[&!color=#003366]
	'Potri.007G121100'[&!color=#330066]
	'Potri.007G121200'[&!color=#996600]
	'Potri.007G130100'[&!color=#003366]
	'Potri.008G007000'[&!color=#330066]
	'Potri.008G120400'[&!color=#000000]
	'Potri.008G125200'[&!color=#996600]
	'Potri.009G122000'[&!color=#003366]
	'Potri.009G124400'[&!color=#003366]
	'Potri.010G125100'[&!color=#000000]
	'Potri.010G251800'[&!color=#330066]
	'Potri.011G039700'[&!color=#330066]
	'Potri.011G105400'[&!color=#003366]
	'Potri.011G125400'[&!color=#330066]
	'Potri.012G069600'[&!color=#996600]
	'Potri.013G150500'[&!color=#330066]
	'Potri.014G134601'[&!color=#996600]
	'Potri.014G170600'[&!color=#996600]
	'Potri.015G054600'[&!color=#000000]
	'Potri.017G028300'[&!color=#003366]
	'Potri.017G028301'[&!color=#003366]
	'Potri.017G039301'[&!color=#996600]
	'Potri.017G039400'[&!color=#330066]
	'Potri.017G107500'[&!color=#660000]
	'Potri.018G013800'[&!color=#660000]
	'Potri.018G096084'[&!color=#660000]
	'Potri.T094400'[&!color=#660000]
	'Prupe.1G093900'[&!color=#660000]
	'Prupe.1G197100'[&!color=#003366]
	'Prupe.1G219800'[&!color=#996600]
	'Prupe.1G310900'[&!color=#000000]
	'Prupe.1G318100'[&!color=#996600]
	'Prupe.1G318400annotation'[&!color=#996600]
	'Prupe.1G371100'[&!color=#003366]
	'Prupe.1G398700'[&!color=#660000]
	'Prupe.3G020100'[&!color=#330066]
	'Prupe.3G155900'[&!color=#003366]
	'Prupe.3G194500'[&!color=#996600]
	'Prupe.3G220900'[&!color=#996600]
	'Prupe.3G221100'[&!color=#330066]
	'Prupe.3G226900'[&!color=#330066]
	'Prupe.3G245100'[&!color=#660000]
	'Prupe.4G033600'[&!color=#330066]
	'Prupe.4G156600'[&!color=#003366]
	'Prupe.4G192700'[&!color=#330066]
	'Prupe.5G221000'[&!color=#000000]
	'Prupe.7G165700'[&!color=#003366]
	'Prupe.8G085000'[&!color=#003366]
	'Prupe.8G087900'[&!color=#003366]
	'Prupe.8G253900'[&!color=#996600]
	'Sobic.001G118100'[&!color=#000000]
	'Sobic.001G372700'[&!color=#996600]
	'Sobic.002G273300'[&!color=#003366]
	'Sobic.002G408500'[&!color=#996600]
	'Sobic.003G026700'[&!color=#003366]
	'Sobic.004G063200'[&!color=#660000]
	'Sobic.004G208400'[&!color=#003366]
	'Sobic.004G211200'[&!color=#660000]
	'Sobic.004G249500'[&!color=#000000]
	'Sobic.004G252300'[&!color=#660000]
	'Sobic.004G256200'[&!color=#996600]
	'Sobic.004G301000'[&!color=#003366]
	'Sobic.006G131800'[&!color=#003366]
	'Sobic.006G135100'[&!color=#660000]
	'Sobic.006G163100'[&!color=#003366]
	'Sobic.007G062100'[&!color=#330066]
	'Sobic.007G092000'[&!color=#000000]
	'Sobic.007G189800'[&!color=#996600]
	'Sobic.008G073400'[&!color=#003366]
	'Sobic.009G075600'[&!color=#003366]
	'Sobic.010G041700'[&!color=#003366]
	'Sobic.010G089850'[&!color=#003366]
	'Sobic.010G108500'[&!color=#000000]
	'Sobic.010G115800'[&!color=#660000]
	'Sobic.010G123500annotation'[&!color=#996600]
	'Sobic.010G195901'[&!color=#003366]
	'Sobic.010G214000'[&!color=#660000]
	'Sobic.010G262200'[&!color=#003366]
	'Sobic.010G262550'[&!color=#003366]
	'Solyc01g110180.2'[&!color=#003366]
	'Solyc01g110370.2'[&!color=#003366]
	'Solyc02g079430.2'[&!color=#330066]
	'Solyc02g084420.2annotation'[&!color=#003366]
	'Solyc02g084430.2'[&!color=#003366]
	'Solyc02g089500.2annotation'[&!color=#660000]
	'Solyc02g089520.1'[&!color=#660000]
	'Solyc02g089540.2'[&!color=#660000]
	'Solyc03g119540.2'[&!color=#000000]
	'Solyc04g007210.2'[&!color=#000000]
	'Solyc04g007470.2'[&!color=#996600]
	'Solyc04g081020.2'[&!color=#003366]
	'Solyc05g009310.2'[&!color=#000000]
	'Solyc05g020020.2'[&!color=#996600]
	'Solyc05g024010.2'[&!color=#996600]
	'Solyc05g046040.1'[&!color=#996600]
	'Solyc06g063280.1'[&!color=#330066]
	'Solyc06g073180.2'[&!color=#003366]
	'Solyc07g006630.2'[&!color=#660000]
	'Solyc07g045180.2'[&!color=#996600]
	'Solyc07g052620.1'[&!color=#330066]
	'Solyc07g053140.2'[&!color=#330066]
	'Solyc07g062160.2'[&!color=#003366]
	'Solyc08g006530.2'[&!color=#660000]
	'Solyc09g074560.2'[&!color=#996600]
	'Solyc10g006750.2'[&!color=#330066]
	'Solyc12g005420.1'[&!color=#003366]
	'Solyc12g005660.1'[&!color=#330066]
	'Solyc12g005750.1'[&!color=#330066]
	'Solyc12g006240.1annotation'[&!color=#996600]
	'Solyc12g089240.1'[&!color=#003366]
	'Solyc12g096500.1'[&!color=#660000]
	Spipo0G0081900[&!color=#003366]
	Spipo10G0011300[&!color=#660000]
	Spipo11G0023500[&!color=#003366]
	Spipo12G0012900[&!color=#660000]
	Spipo12G0020000[&!color=#996600]
	Spipo12G0052800[&!color=#660000]
	Spipo12G0060000[&!color=#330066]
	Spipo14G0056600annotation[&!color=#330066]
	Spipo15G0031700[&!color=#000000]
	Spipo17G0014200[&!color=#003366]
	Spipo19G0001500[&!color=#003366]
	Spipo28G0017700[&!color=#660000]
	Spipo29G0015300[&!color=#660000]
	Spipo4G0060000[&!color=#996600]
	Spipo4G0071400[&!color=#003366]
	Spipo5G0002600[&!color=#330066]
	Spipo5G0007300[&!color=#660000]
	Spipo6G0043800[&!color=#996600]
	Spipo8G0051900[&!color=#003366]
	'TCA.TCM_000244'[&!color=#003366]
	'TCA.TCM_002458'[&!color=#996600]
	'TCA.TCM_004548'[&!color=#996600]
	'TCA.TCM_006783'[&!color=#003366]
	'TCA.TCM_006809'[&!color=#003366]
	'TCA.TCM_007770'[&!color=#996600]
	'TCA.TCM_007771'[&!color=#330066]
	'TCA.TCM_007842'[&!color=#330066]
	'TCA.TCM_008446'[&!color=#996600]
	'TCA.TCM_009367'[&!color=#996600]
	'TCA.TCM_009901'[&!color=#000000]
	'TCA.TCM_012333'[&!color=#000000]
	'TCA.TCM_014441annotation'[&!color=#660000]
	'TCA.TCM_017297'[&!color=#996600]
	'TCA.TCM_019107'[&!color=#660000]
	'TCA.TCM_020013'[&!color=#003366]
	'TCA.TCM_030024'[&!color=#330066]
	'TCA.TCM_031287'[&!color=#330066]
	'TCA.TCM_032112'[&!color=#003366]
	'TCA.TCM_034151'[&!color=#003366]
	'TCA.TCM_036860'[&!color=#660000]
	'TCA.TCM_038829'[&!color=#660000]
	'VIT_200s0194g00070.1'[&!color=#996600]
	'VIT_200s0203g00210.1'[&!color=#330066]
	'VIT_201s0011g03520.1'[&!color=#000000]
	'VIT_201s0011g04240.1'[&!color=#996600]
	'VIT_201s0146g00360.3'[&!color=#996600]
	'VIT_203s0038g00340.1'[&!color=#003366]
	'VIT_203s0038g00690.1'[&!color=#003366]
	'VIT_204s0008g07340.1'[&!color=#660000]
	'VIT_204s0023g03030.1'[&!color=#003366]
	'VIT_205s0102g00750.1'[&!color=#003366]
	'VIT_207s0104g01360.1'[&!color=#996600]
	'VIT_209s0054g00530.1'[&!color=#330066]
	'VIT_211s0052g01800.1'[&!color=#660000]
	'VIT_212s0057g01350.2'[&!color=#996600]
	'VIT_212s0059g02500.1'[&!color=#996600]
	'VIT_212s0059g02510.1'[&!color=#330066]
	'VIT_212s0134g00400.2'[&!color=#330066]
	'VIT_214s0068g01380.1'[&!color=#996600]
	'VIT_214s0083g00640.2'[&!color=#660000]
	'VIT_218s0001g13520.1'[&!color=#003366]
	'VIT_218s0089g01280.1'[&!color=#003366]
	'VIT_219s0014g00350.1'[&!color=#003366]
	'VIT_219s0014g03960.1'[&!color=#330066]
	'VIT_219s0014g05120.1'[&!color=#996600]
	'kfl00001_0850_v1.1'[&!color=#003366]
	'kfl00016_0200_v1.1'[&!color=#000000]
	'kfl00103_0190_v1.1'[&!color=#660000]
	'kfl00104_0060_v1.1'[&!color=#330066]
	'kfl00120_0220_v1.1'[&!color=#330066]
	'kfl00212_0040_v1.1'[&!color=#000000]
	'kfl00214_0150_v1.1'[&!color=#000000]
	'kfl00252_0110_v1.1'[&!color=#330066]
	'kfl00279_0070_v1.1annotation'[&!color=#996600]
	'kfl00451_0030_v1.1'[&!color=#003366]
;
end;
begin trees;
	tree tree_1 = [&R] (AT2G24790[&!color=#660000]:0.464879,(('TCA.TCM_036860'[&!color=#660000]:0.070951,(((Medtr3g105710[&!color=#660000]:0.339673,Medtr1g013450[&!color=#660000]:0.47546)[&label=92,!color=#660000]:0.199142,(((('VIT_211s0052g01800.1'[&!color=#660000]:0.214971,(('Prupe.1G093900'[&!color=#660000]:0.305233,(Medtr4g128930[&!color=#660000]:0.228735,((AT5G57660[&!color=#660000]:0.426127,'TC…
end;
begin figtree;
	set appearance.backgroundColorAttribute="Default";
	set appearance.backgroundColour=#ffffff;
	set appearance.branchColorAttribute="User selection";
	set appearance.branchColorGradient=false;
	set appearance.branchLineWidth=1.0;
	set appearance.branchMinLineWidth=0.0;
	set appearance.branchWidthAttribute="Fixed";
	set appearance.foregroundColour=#000000;
	set appearance.hilightingGradient=false;
	set appearance.selectionColour=#2d3680;
	set branchLabels.colorAttribute="User selection";
	set branchLabels.displayAttribute="Branch times";
	set branchLabels.fontName="sansserif";
	set branchLabels.fontSize=8;
	set branchLabels.fontStyle=0;
	set branchLabels.isShown=false;
	set branchLabels.significantDigits=4;
	set layout.expansion=0;
	set layout.layoutType="RADIAL";
	set layout.zoom=276;
	set legend.attribute="label";
	set legend.fontSize=10.0;
	set legend.isShown=false;
	set legend.significantDigits=4;
	set nodeBars.barWidth=4.0;
	set nodeBars.displayAttribute=null;
	set nodeBars.isShown=false;
	set nodeLabels.colorAttribute="User selection";
	set nodeLabels.displayAttribute="label";
	set nodeLabels.fontName="Arial";
	set nodeLabels.fontSize=13;
	set nodeLabels.fontStyle=0;
	set nodeLabels.isShown=true;
	set nodeLabels.significantDigits=4;
	set nodeShapeExternal.colourAttribute="User selection";
	set nodeShapeExternal.isShown=false;
	set nodeShapeExternal.minSize=10.0;
	set nodeShapeExternal.scaleType=Width;
	set nodeShapeExternal.shapeType=Circle;
	set nodeShapeExternal.size=4.0;
	set nodeShapeExternal.sizeAttribute="Fixed";
	set nodeShapeInternal.colourAttribute="User selection";
	set nodeShapeInternal.isShown=false;
	set nodeShapeInternal.minSize=10.0;
	set nodeShapeInternal.scaleType=Width;
	set nodeShapeInternal.shapeType=Circle;
	set nodeShapeInternal.size=4.0;
	set nodeShapeInternal.sizeAttribute="Fixed";
	set polarLayout.alignTipLabels=true;
	set polarLayout.angularRange=0;
	set polarLayout.rootAngle=0;
	set polarLayout.rootLength=100;
	set polarLayout.showRoot=true;
	set radialLayout.spread=0.0;
	set rectilinearLayout.alignTipLabels=false;
	set rectilinearLayout.curvature=0;
	set rectilinearLayout.rootLength=100;
	set scale.offsetAge=0.0;
	set scale.rootAge=1.0;
	set scale.scaleFactor=1.0;
	set scale.scaleRoot=false;
	set scaleAxis.automaticScale=true;
	set scaleAxis.fontSize=8.0;
	set scaleAxis.isShown=false;
	set scaleAxis.lineWidth=1.0;
	set scaleAxis.majorTicks=1.0;
	set scaleAxis.minorTicks=0.5;
	set scaleAxis.origin=0.0;
	set scaleAxis.reverseAxis=false;
	set scaleAxis.showGrid=true;
	set scaleBar.automaticScale=true;
	set scaleBar.fontSize=10.0;
	set scaleBar.isShown=true;
	set scaleBar.lineWidth=1.0;
	set scaleBar.scaleRange=0.0;
	set tipLabels.colorAttribute="User selection";
	set tipLabels.displayAttribute="Names";
	set tipLabels.fontName="Arial";
	set tipLabels.fontSize=12;
	set tipLabels.fontStyle=0;
	set tipLabels.isShown=true;
	set tipLabels.significantDigits=4;
	set trees.order=true;
	set trees.orderType="increasing";
	set trees.rooting=true;
	set trees.rootingType="User Selection";
	set trees.transform=false;
	set trees.transformType="cladogram";
end;
