## Supplementary material for "BBX transcription factor evolution in the green plant lineage": Data S4.mapping_1000bs

#NEXUS
begin taxa;
	dimensions ntax=706;
	taxlabels
	AT1G06040_BBX24_B1[&!color=#003366]
	AT1G06040_BBX24_B2[&!color=#009999]
	AT1G25440_BBX15_BBOX[&!color=#000000]
	AT1G28050_BBX13_B1[&!color=#996600]
	AT1G28050_BBX13_B2[&!color=#ff9933]
	AT1G49130_BBX17_BBOX[&!color=#000000]
	AT1G60250_BBX26_B1probably_new_353-503[&!color=#9900ff]
	AT1G60250_BBX26_B2_new_557-724deletepart[&!color=#9900ff]
	AT1G68190_BBX27_B1[&!color=#9900ff]
	AT1G68190_BBX27_B2[&!color=#9900ff]
	AT1G68520_BBX14_BBOX[&!color=#000000]
	AT1G73870_BBX16_BBOX[&!color=#000000]
	AT1G75540_BBX21_B1[&!color=#003366]
	AT1G75540_BBX21_B2[&!color=#009999]
	AT1G78600_BBX22_B1[&!color=#003366]
	AT1G78600_BBX22_B2[&!color=#009999]
	AT2G21320_BBX18_B1[&!color=#003366]
	AT2G21320_BBX18_B2[&!color=#009999]
	AT2G24790_BBX4_B1[&!color=#660000]
	AT2G24790_BBX4_B2[&!color=#ff6666]
	AT2G31380_BBX25_B1[&!color=#003366]
	AT2G31380_BBX25_B2[&!color=#009999]
	AT2G33500_BBX12_B1[&!color=#996600]
	AT2G33500_BBX12_B2[&!color=#ff9933]
	AT2G47890_BBX11_B1[&!color=#996600]
	AT2G47890_BBX11_B2[&!color=#ff9933]
	AT3G02380_BBX3_B1[&!color=#660000]
	AT3G02380_BBX3_B2[&!color=#ff6666]
	AT3G07650_BBX7_B1[&!color=#996600]
	AT3G07650_BBX7_B2[&!color=#ff9933]
	AT3G21150_BBX32_BBOX[&!color=#660066]
	AT3G21880_BBX10_B1[&!color=#996600]
	AT3G21880_BBX10_B2probably[&!color=#ff9933]
	AT3G21890_BBX31_BBOX[&!color=#660066]
	AT4G10240_BBX23_B1[&!color=#003366]
	AT4G10240_BBX23_B2[&!color=#009999]
	AT4G15248_BBX30_BBOX[&!color=#660066]
	AT4G15250_BBX9_B1[&!color=#996600]
	AT4G15250_BBX9_B2probably[&!color=#ff9933]
	AT4G27310_BBX28_BBOX[&!color=#660066]
	AT4G38960_BBX19_B1_newtair[&!color=#003366]
	AT4G38960_BBX19_B2newtair[&!color=#009999]
	AT4G39070_BBX20_B1[&!color=#003366]
	AT4G39070_BBX20_B2[&!color=#009999]
	AT5G15840_BBX1_B1[&!color=#660000]
	AT5G15840_BBX1_B2[&!color=#ff6666]
	AT5G15850_BBX2_B1[&!color=#660000]
	AT5G15850_BBX2_B2[&!color=#ff6666]
	AT5G24930_BBX5_B1[&!color=#660000]
	AT5G24930_BBX5_B2[&!color=#ff6666]
	AT5G48250_BBX8_B1[&!color=#996600]
	AT5G48250_BBX8_B2[&!color=#ff9933]
	AT5G54470_BBX29_BBOX[&!color=#660066]
	AT5G57660_BBX6_B1[&!color=#660000]
	AT5G57660_BBX6_B2[&!color=#ff6666]
	ATR0053G049_B1[&!color=#996600]
	ATR0053G049_probablyB2[&!color=#ff9933]
	ATR0149G002_B1[&!color=#003366]
	ATR0149G002_B2[&!color=#009999]
	ATR0580G367_B1[&!color=#660000]
	ATR0580G367_B2[&!color=#ff6666]
	ATR0582G183_B1[&!color=#996600]
	ATR0582G183_B2[&!color=#ff9933]
	ATR0602G117_B1[&!color=#003366]
	ATR0602G117_B2[&!color=#009999]
	ATR0661G082_B1[&!color=#003366]
	ATR0661G082_B2[&!color=#009999]
	ATR0691G129_B1[&!color=#660000]
	ATR0691G129_B2[&!color=#ff6666]
	ATR0743G164_B1[&!color=#996600]
	ATR0743G164_B2[&!color=#ff9933]
	ATR0743G170_B1[&!color=#003366]
	ATR0743G170_B2[&!color=#009999]
	ATR0751G075_B1[&!color=#996600]
	ATR0751G075_B2[&!color=#ff9933]
	ATR1089G082_B1[&!color=#003366]
	ATR1089G082_B2[&!color=#009999]
	ATR1132G033_BBOX[&!color=#660066]
	ATR1133G053_BBOX[&!color=#000000]
	Aqcoe1G210500_B1[&!color=#003366]
	Aqcoe1G210500_B2[&!color=#009999]
	Aqcoe1G378700_B1[&!color=#996600]
	Aqcoe1G378700_B2[&!color=#ff9933]
	Aqcoe1G384600_BBOX[&!color=#660066]
	Aqcoe2G310900_B1[&!color=#996600]
	Aqcoe2G310900_B2[&!color=#ff9933]
	Aqcoe2G434900_B1[&!color=#003366]
	Aqcoe2G434900_B2[&!color=#009999]
	Aqcoe3G039600_BBOX[&!color=#000000]
	Aqcoe3G174700_B1[&!color=#996600]
	Aqcoe3G174700_B2[&!color=#ff9933]
	Aqcoe3G384500_B1[&!color=#660000]
	Aqcoe3G384500_B2[&!color=#ff6666]
	Aqcoe4G244800_BBOX[&!color=#660066]
	Aqcoe4G302300_B1[&!color=#996600]
	Aqcoe4G302300_probablyB2602_888[&!color=#ff9933]
	Aqcoe5G178200_B1[&!color=#003366]
	Aqcoe5G178200_B2[&!color=#009999]
	Aqcoe6G248700_B1[&!color=#003366]
	Aqcoe6G248700_B2[&!color=#009999]
	Aqcoe6G256000_B1[&!color=#003366]
	Aqcoe6G256000_B2[&!color=#009999]
	Aqcoe7G302400_BBOX[&!color=#660066]
	Aqcoe7G312300_BBOX[&!color=#660066]
	Aqcoe7G333000_B1[&!color=#660000]
	Aqcoe7G333000_B2[&!color=#ff6666]
	Bradi1g11310_BBOX[&!color=#000000]
	Bradi1g18407_B1[&!color=#996600]
	Bradi1g18407_probablyB2602_888[&!color=#ff9933]
	Bradi1g31280_B1[&!color=#660000]
	Bradi1g31280_B2[&!color=#ff6666]
	Bradi1g35030_B1[&!color=#003366]
	Bradi1g35030_B2[&!color=#009999]
	Bradi1g43220_B1[&!color=#996600]
	Bradi1g43220_B2[&!color=#ff9933]
	Bradi1g43990_BBOX[&!color=#000000]
	Bradi1g49260_B1[&!color=#003366]
	Bradi1g49260_B2[&!color=#009999]
	Bradi1g62420_B1[&!color=#996600]
	Bradi1g62420_probablyB2602_888[&!color=#ff9933]
	Bradi2g06370_B1[&!color=#003366]
	Bradi2g06370_B2[&!color=#009999]
	Bradi2g32900_B1[&!color=#003366]
	Bradi2g32900_B2[&!color=#009999]
	Bradi3g05800_B1[&!color=#660000]
	Bradi3g05800_B2[&!color=#ff6666]
	Bradi3g15490_BBOX[&!color=#660066]
	Bradi3g19010_BBOX[&!color=#ff6666]
	Bradi3g41500_B1[&!color=#996600]
	Bradi3g41500_B2probably602_888[&!color=#ff9933]
	Bradi3g48180_B1[&!color=#003366]
	Bradi3g48180_B2[&!color=#009999]
	Bradi3g48447_B1[&!color=#660000]
	Bradi3g48447_B2[&!color=#ff6666]
	Bradi3g50166_B1[&!color=#003366]
	Bradi3g50166_B2[&!color=#009999]
	Bradi3g56260_B1[&!color=#660000]
	Bradi3g56260_B2[&!color=#ff6666]
	Bradi3g56490_B1[&!color=#996600]
	Bradi3g56490_B2[&!color=#ff9933]
	Bradi3g57000_BBOX[&!color=#000000]
	Bradi4g35950_B1[&!color=#003366]
	Bradi4g35950_B2[&!color=#009999]
	Bradi4g40250_B1[&!color=#003366]
	Bradi4g40250_B2[&!color=#009999]
	Bradi5g14280_B1[&!color=#003366]
	Bradi5g14280_B2[&!color=#009999]
	Bradi5g14600_B1[&!color=#660000]
	Bradi5g14600_B2[&!color=#ff6666]
	Bradi5g17080_B1[&!color=#003366]
	Bradi5g17080_B2[&!color=#009999]
	LOC_Os01g10580_B1[&!color=#003366]
	LOC_Os01g10580_B2[&!color=#009999]
	LOC_Os02g07930_BBOX[&!color=#660066]
	LOC_Os02g08150_B1[&!color=#660000]
	LOC_Os02g08150_B2[&!color=#ff6666]
	LOC_Os02g39360_B1[&!color=#003366]
	LOC_Os02g39360_B2[&!color=#009999]
	LOC_Os02g39710_B1[&!color=#660000]
	LOC_Os02g39710_B2[&!color=#ff6666]
	LOC_Os02g43170_B1[&!color=#003366]
	LOC_Os02g43170_B2[&!color=#009999]
	LOC_Os02g49230_B1[&!color=#996600]
	LOC_Os02g49230_B2[&!color=#ff9933]
	LOC_Os02g49880_BBOX[&!color=#000000]
	LOC_Os03g22770annotation_B1[&!color=#996600]
	LOC_Os03g22770annotation_B2probably_new[&!color=#ff9933]
	LOC_Os03g50310_BBOX[&!color=#000000]
	LOC_Os04g41560_B1[&!color=#003366]
	LOC_Os04g41560_B2[&!color=#009999]
	LOC_Os04g42020_B1[&!color=#660000]
	LOC_Os04g42020_B2[&!color=#ff6666]
	LOC_Os04g45690_B1[&!color=#003366]
	LOC_Os04g45690_B2[&!color=#009999]
	LOC_Os05g11510_B1[&!color=#003366]
	LOC_Os05g11510_B2[&!color=#009999]
	LOC_Os06g01340_B1[&!color=#996600]
	LOC_Os06g05890_B1[&!color=#003366]
	LOC_Os06g05890_B2[&!color=#009999]
	LOC_Os06g15330_BBOX[&!color=#000000]
	LOC_Os06g16370annotation_B1[&!color=#660000]
	LOC_Os06g16370annotation_B2[&!color=#ff6666]
	LOC_Os06g19444_B1[&!color=#996600]
	LOC_Os06g19444_B2[&!color=#ff9933]
	LOC_Os06g44450_B1[&!color=#660000]
	LOC_Os06g44450_B2[&!color=#ff6666]
	LOC_Os06g45040_BBOX[&!color=#660066]
	LOC_Os06g49880_B1[&!color=#003366]
	LOC_Os06g49880_B2[&!color=#009999]
	LOC_Os07g47140_B1[&!color=#996600]
	LOC_Os07g47140_B2probably[&!color=#ff9933]
	LOC_Os08g08120_BBOX[&!color=#660066]
	'LOC_Os08g15050.1new_BBOX'[&!color=#ff6666]
	LOC_Os08g42440_B1[&!color=#996600]
	LOC_Os09g33550_B1[&!color=#996600]
	LOC_Os09g35880_B1[&!color=#003366]
	LOC_Os09g35880_B2[&!color=#009999]
	LOC_Os12g10660_B1[&!color=#003366]
	LOC_Os12g10660_B2[&!color=#009999]
	MA_10006362g0010_B1[&!color=#996600]
	MA_10006362g0010_B2[&!color=#ff9933]
	MA_10192193g0020high_confidence_BBOX[&!color=#000000]
	MA_10426894g0010_B1[&!color=#003366]
	MA_10426894g0010_B2[&!color=#009999]
	MA_10427343g0010_B1[&!color=#996600]
	MA_10427343g0010_B2[&!color=#ff9933]
	MA_10430891g0010high_confidence_BBOX[&!color=#660066]
	MA_10433513g0010_B1[&!color=#003366]
	MA_10433513g0010_B2[&!color=#009999]
	MA_128658g0010_B1[&!color=#003366]
	MA_128658g0010_B2[&!color=#009999]
	MA_25074g0010_B1[&!color=#996600]
	MA_25074g0010_B2[&!color=#ff9933]
	MA_4244045g0010_B1_new1[&!color=#996600]
	MA_4244045g0010_B2[&!color=#ff9933]
	MA_54929g0010_B1[&!color=#660000]
	MA_54929g0010_B2[&!color=#ff6666]
	MA_7292g0010_B1[&!color=#660000]
	MA_7292g0010_B2[&!color=#ff6666]
	MA_8519g0010_B1[&!color=#996600]
	MA_8519g0010_B2[&!color=#ff9933]
	MA_90307g0010high_confidence_B1[&!color=#996600]
	MA_90307g0010high_confidence_B2probably[&!color=#ff9933]
	Mapoly0027s0033_B1[&!color=#003366]
	Mapoly0027s0033_B2[&!color=#009999]
	Mapoly0049s0030_BBOX[&!color=#660066]
	Mapoly0049s0067_BBOX[&!color=#000000]
	Mapoly0064s0079_B1[&!color=#003366]
	Mapoly0064s0079_B2[&!color=#009999]
	Mapoly0110s0028_B1[&!color=#660000]
	Mapoly0110s0028_B2[&!color=#ff6666]
	Mapoly0122s0029_BBOX[&!color=#000000]
	Medtr1g013450_B1[&!color=#660000]
	Medtr1g013450_B2[&!color=#ff6666]
	Medtr1g023260_B1[&!color=#003366]
	Medtr1g023260_B2[&!color=#009999]
	Medtr1g109350_B1[&!color=#996600]
	Medtr1g109350_B2[&!color=#ff9933]
	Medtr1g110870_BBOX[&!color=#000000]
	Medtr2g011450_BBOX[&!color=#660066]
	Medtr2g073370_B1[&!color=#003366]
	Medtr2g073370_B2[&!color=#009999]
	Medtr2g088900_B1[&!color=#996600]
	Medtr2g088900_B2probably[&!color=#ff9933]
	Medtr2g089310_BBOX[&!color=#660066]
	Medtr2g099010_B1[&!color=#003366]
	Medtr2g099010_B2[&!color=#009999]
	Medtr3g082630_B1[&!color=#996600]
	Medtr3g082630_B2[&!color=#ff9933]
	Medtr3g105710_B1[&!color=#660000]
	Medtr3g105710_B2[&!color=#ff6666]
	Medtr3g113070_B1[&!color=#003366]
	Medtr3g113070_B2[&!color=#009999]
	Medtr3g117320_B1[&!color=#003366]
	Medtr3g117320_B2[&!color=#009999]
	Medtr4g008050_BBOX[&!color=#660066]
	Medtr4g046640_BBOX[&!color=#660066]
	Medtr4g067320_B1[&!color=#003366]
	Medtr4g067320_B2[&!color=#009999]
	Medtr4g071200_B1[&!color=#003366]
	Medtr4g071200_B2[&!color=#009999]
	Medtr4g128930_B1[&!color=#660000]
	Medtr4g128930_B2[&!color=#ff6666]
	Medtr5g021580_B1[&!color=#003366]
	Medtr5g021580_B2[&!color=#009999]
	Medtr5g069480_B1[&!color=#996600]
	Medtr5g069480_B2[&!color=#ff9933]
	Medtr7g018170_B1[&!color=#660000]
	Medtr7g018170_B2[&!color=#ff6666]
	Medtr7g083540_B1[&!color=#996600]
	Medtr7g083540_B2probably[&!color=#ff9933]
	Medtr7g108150_B1[&!color=#996600]
	Medtr7g108150_B2[&!color=#ff9933]
	Medtr8g104190_BBOX[&!color=#000000]
	NNU_00499_BBOX[&!color=#000000]
	NNU_01295_B1[&!color=#996600]
	NNU_01295_B2[&!color=#ff9933]
	NNU_01969_B1[&!color=#996600]
	NNU_01969_B2[&!color=#ff9933]
	NNU_03247_B1[&!color=#003366]
	NNU_03247_B2[&!color=#009999]
	NNU_04012_B1[&!color=#996600]
	NNU_04012_B2[&!color=#ff9933]
	NNU_04365_B1[&!color=#660000]
	NNU_04365_B2[&!color=#ff6666]
	NNU_06053_B1[&!color=#996600]
	NNU_06053_B2[&!color=#ff9933]
	NNU_06077_B1[&!color=#660000]
	NNU_06077_B2[&!color=#ff6666]
	NNU_06912_B1[&!color=#996600]
	NNU_06912_B2[&!color=#ff9933]
	NNU_07533_B1[&!color=#660000]
	NNU_07533_B2[&!color=#ff6666]
	NNU_07680_BBOX[&!color=#000000]
	NNU_08052_B1[&!color=#003366]
	NNU_08086_B1[&!color=#003366]
	NNU_08086_B2[&!color=#009999]
	NNU_09057_B1[&!color=#660000]
	NNU_09057_B2[&!color=#ff6666]
	NNU_15002_B1[&!color=#660000]
	NNU_15002_B2[&!color=#ff6666]
	NNU_15296_B1[&!color=#660000]
	NNU_15296_B2[&!color=#ff6666]
	NNU_16181_BBOX[&!color=#660066]
	NNU_16442_B1[&!color=#996600]
	NNU_16442_B2probably_new[&!color=#ff9933]
	NNU_17261_B1[&!color=#996600]
	NNU_17261_B2[&!color=#ff9933]
	NNU_17879_B1[&!color=#003366]
	NNU_17879_B2[&!color=#009999]
	NNU_17889_B1[&!color=#003366]
	NNU_17889_B2[&!color=#009999]
	NNU_18015_BBOX[&!color=#660066]
	NNU_19742annotation_B1[&!color=#660000]
	NNU_19742annotation_B2[&!color=#ff6666]
	NNU_22255_B1[&!color=#996600]
	NNU_22255_B2[&!color=#ff9900]
	NNU_23353_B1[&!color=#003366]
	NNU_23353_B2[&!color=#009999]
	NNU_23689_B2[&!color=#ff6666]
	NNU_23689_probablyB1326_519_new1[&!color=#660000]
	NNU_24534_B1[&!color=#003366]
	NNU_24534_B2[&!color=#009999]
	NNU_26667_B1[&!color=#003366]
	NNU_26667_B2[&!color=#009999]
	PGSC0003DMG400001263_B1[&!color=#996600]
	PGSC0003DMG400001263_B2probably_new[&!color=#ff9933]
	PGSC0003DMG400003109_B1[&!color=#003366]
	PGSC0003DMG400003109_B2[&!color=#009999]
	PGSC0003DMG400003625_B1[&!color=#003366]
	PGSC0003DMG400003625_B2[&!color=#009999]
	PGSC0003DMG400003711_B1[&!color=#003366]
	PGSC0003DMG400003711_B2[&!color=#009999]
	PGSC0003DMG400005325_B1[&!color=#996600]
	PGSC0003DMG400005325_B2probably[&!color=#ff9933]
	PGSC0003DMG400005633_BBOX[&!color=#000000]
	PGSC0003DMG400005997_B1[&!color=#996600]
	PGSC0003DMG400005997_B2[&!color=#ff9933]
	PGSC0003DMG400007061_B1[&!color=#003366]
	PGSC0003DMG400007061_B2[&!color=#009999]
	PGSC0003DMG400007749annotation_BBOX[&!color=#000000]
	PGSC0003DMG400011378_B1[&!color=#996600]
	PGSC0003DMG400011378_B2[&!color=#ff9933]
	PGSC0003DMG400013178_BBOX[&!color=#660066]
	PGSC0003DMG400013753_BBOX[&!color=#660066]
	PGSC0003DMG400014566_BBOX[&!color=#000000]
	PGSC0003DMG400017411_B1[&!color=#996600]
	PGSC0003DMG400017411_B2[&!color=#ff9933]
	PGSC0003DMG400019025_B1[&!color=#003366]
	PGSC0003DMG400019025_B2[&!color=#009999]
	PGSC0003DMG400022345_BBOX[&!color=#660066]
	PGSC0003DMG400025024_BBOX[&!color=#660066]
	PGSC0003DMG400025414_B1[&!color=#996600]
	PGSC0003DMG400025414_B2[&!color=#ff9933]
	PGSC0003DMG400026169_BBOX[&!color=#660066]
	PGSC0003DMG400026181_BBOX[&!color=#660066]
	PGSC0003DMG400026311_B1[&!color=#660000]
	PGSC0003DMG400026311_B2[&!color=#ff6666]
	PGSC0003DMG400026515_BBOX[&!color=#660066]
	PGSC0003DMG400027017_B1[&!color=#003366]
	PGSC0003DMG400027017_B2[&!color=#009999]
	PGSC0003DMG400027475_B1[&!color=#660000]
	PGSC0003DMG400027475_B2[&!color=#ff6666]
	PGSC0003DMG400028818_B1[&!color=#996600]
	PGSC0003DMG400028818_B2[&!color=#ff9933]
	PGSC0003DMG400029365_B1[&!color=#660000]
	PGSC0003DMG400029365_B2[&!color=#ff6666]
	PGSC0003DMG400029426_B1[&!color=#003366]
	PGSC0003DMG400029426_B2[&!color=#009999]
	PGSC0003DMG400030958_B1[&!color=#003366]
	PGSC0003DMG400030958_B2[&!color=#009999]
	PGSC0003DMG401010056_B1[&!color=#660000]
	PGSC0003DMG401010056_B2[&!color=#ff6666]
	PGSC0003DMG402010056_B1[&!color=#660000]
	PGSC0003DMG402010056_B2[&!color=#ff6666]
	'Potri.001G061800annotation_B1'[&!color=#996600]
	'Potri.001G061800annotation_B2'[&!color=#ff9933]
	'Potri.001G323500_B1'[&!color=#996600]
	'Potri.001G323500_B2'[&!color=#ff9933]
	'Potri.001G384000_B1'[&!color=#003366]
	'Potri.001G384000_B2'[&!color=#009999]
	'Potri.001G414700_BBOX'[&!color=#660066]
	'Potri.002G028200_B1'[&!color=#003366]
	'Potri.002G028200_B2'[&!color=#009999]
	'Potri.002G208100_B1'[&!color=#996600]
	'Potri.002G208100_B2'[&!color=#ff9933]
	'Potri.002G214500_B1'[&!color=#996600]
	'Potri.002G214500_B2'[&!color=#ff9933]
	'Potri.002G220666annotation_B1'[&!color=#996600]
	'Potri.002G220666annotation_B2'[&!color=#ff9933]
	'Potri.004G026900_BBOX'[&!color=#660066]
	'Potri.004G027000_BBOX'[&!color=#660066]
	'Potri.004G027100_BBOX'[&!color=#660066]
	'Potri.004G108300_B1'[&!color=#660000]
	'Potri.004G108300_B2'[&!color=#ff6666]
	'Potri.004G108320_B1'[&!color=#660000]
	'Potri.004G108320_B2'[&!color=#ff6666]
	'Potri.004G161000_B1'[&!color=#003366]
	'Potri.004G161000_B2'[&!color=#009999]
	'Potri.004G162600_B1'[&!color=#003366]
	'Potri.004G162600_B2'[&!color=#009999]
	'Potri.005G117100_B1'[&!color=#003366]
	'Potri.005G117100_B2'[&!color=#009999]
	'Potri.005G234500_B1'[&!color=#003366]
	'Potri.005G234500_B2'[&!color=#009999]
	'Potri.006G173600_B1'[&!color=#660000]
	'Potri.006G173600_B2'[&!color=#ff6666]
	'Potri.006G267700_B1'[&!color=#660000]
	'Potri.006G267700_B2'[&!color=#ff6666]
	'Potri.007G015200_B1'[&!color=#003366]
	'Potri.007G015200_B2'[&!color=#009999]
	'Potri.007G121100_BBOX'[&!color=#660066]
	'Potri.007G121200_B1'[&!color=#996600]
	'Potri.007G121200_B2probably_new'[&!color=#ff9933]
	'Potri.007G130100_B1'[&!color=#003366]
	'Potri.007G130100_B2'[&!color=#009999]
	'Potri.008G007000_BBOX'[&!color=#660066]
	'Potri.008G120400_BBOX'[&!color=#000000]
	'Potri.008G125200_B1'[&!color=#996600]
	'Potri.008G125200_B2'[&!color=#ff9933]
	'Potri.009G122000_B1'[&!color=#003366]
	'Potri.009G122000_B2'[&!color=#009999]
	'Potri.009G124400_B1'[&!color=#003366]
	'Potri.009G124400_B2'[&!color=#009999]
	'Potri.010G125100_BBOX'[&!color=#000000]
	'Potri.010G251800_BBOX'[&!color=#660066]
	'Potri.011G039700_BBOX'[&!color=#660066]
	'Potri.011G105400_B1'[&!color=#003366]
	'Potri.011G105400_B2'[&!color=#009999]
	'Potri.011G125400_B2'[&!color=#660066]
	'Potri.011G125400_BBOX'[&!color=#660066]
	'Potri.012G069600_B2'[&!color=#ff9933]
	'Potri.013G150500_BBOX'[&!color=#660066]
	'Potri.014G134601_B1'[&!color=#996600]
	'Potri.014G134601_B2'[&!color=#ff9933]
	'Potri.014G170600_B1'[&!color=#996600]
	'Potri.014G170600_B2'[&!color=#ff9933]
	'Potri.015G054600_BBOX'[&!color=#000000]
	'Potri.017G028300_B1'[&!color=#003366]
	'Potri.017G028300_B2'[&!color=#009999]
	'Potri.017G028301_B1'[&!color=#003366]
	'Potri.017G028301_B2'[&!color=#009999]
	'Potri.017G039301_B1'[&!color=#996600]
	'Potri.017G039301_B2probably_new'[&!color=#ff9933]
	'Potri.017G039400_BBOX'[&!color=#660066]
	'Potri.017G107500_B1'[&!color=#660000]
	'Potri.017G107500_B2'[&!color=#ff6666]
	'Potri.018G013800_B1'[&!color=#660000]
	'Potri.018G013800_B2'[&!color=#ff6666]
	'Potri.018G096084_B1'[&!color=#660000]
	'Potri.018G096084_B2'[&!color=#ff6666]
	'Potri.T094400_B1'[&!color=#660000]
	'Potri.T094400_B2'[&!color=#ff6666]
	'Prupe.1G093900_B1'[&!color=#660000]
	'Prupe.1G093900_B2'[&!color=#ff6666]
	'Prupe.1G197100_B1'[&!color=#003366]
	'Prupe.1G197100_B2'[&!color=#009999]
	'Prupe.1G219800_B1'[&!color=#996600]
	'Prupe.1G219800_B2'[&!color=#ff9933]
	'Prupe.1G310900_BBOX'[&!color=#000000]
	'Prupe.1G318100_B1'[&!color=#996600]
	'Prupe.1G318100_B2'[&!color=#ff9933]
	'Prupe.1G318400_B1'[&!color=#996600]
	'Prupe.1G318400_B2'[&!color=#ff9933]
	'Prupe.1G371100_B1'[&!color=#003366]
	'Prupe.1G371100_B2'[&!color=#009999]
	'Prupe.1G398700_B1'[&!color=#660000]
	'Prupe.1G398700_B2'[&!color=#ff6666]
	'Prupe.3G020100_BBOX'[&!color=#660066]
	'Prupe.3G155900_B1'[&!color=#003366]
	'Prupe.3G155900_B2'[&!color=#009999]
	'Prupe.3G194500_B1'[&!color=#996600]
	'Prupe.3G194500_B2'[&!color=#ff9933]
	'Prupe.3G220900_B1'[&!color=#996600]
	'Prupe.3G220900_B2probably'[&!color=#ff9933]
	'Prupe.3G221100_BBOX'[&!color=#660066]
	'Prupe.3G226900_BBOX'[&!color=#660066]
	'Prupe.3G245100_B1'[&!color=#660000]
	'Prupe.3G245100_B2'[&!color=#ff6666]
	'Prupe.4G033600_BBOX'[&!color=#660066]
	'Prupe.4G156600_B1'[&!color=#003366]
	'Prupe.4G156600_B2'[&!color=#009999]
	'Prupe.4G192700_BBOX'[&!color=#660066]
	'Prupe.5G221000_BBOX'[&!color=#000000]
	'Prupe.7G165700_B1'[&!color=#003366]
	'Prupe.7G165700_B2'[&!color=#009999]
	'Prupe.8G085000_B1'[&!color=#003366]
	'Prupe.8G085000_B2'[&!color=#009999]
	'Prupe.8G087900_B1'[&!color=#003366]
	'Prupe.8G087900_B2'[&!color=#009999]
	'Prupe.8G253900_B1'[&!color=#996600]
	'Prupe.8G253900_B2'[&!color=#ff9933]
	'Sobic.001G118100_BBOX'[&!color=#000000]
	'Sobic.001G372700_B1'[&!color=#996600]
	'Sobic.002G273300_B1'[&!color=#003366]
	'Sobic.002G273300_B2'[&!color=#009999]
	'Sobic.002G408500_B1'[&!color=#996600]
	'Sobic.003G026700_B1'[&!color=#003366]
	'Sobic.003G026700_B2'[&!color=#009999]
	'Sobic.004G063200_B1'[&!color=#660000]
	'Sobic.004G063200_B2'[&!color=#ff6666]
	'Sobic.004G208400_B1'[&!color=#003366]
	'Sobic.004G208400_B2'[&!color=#009999]
	'Sobic.004G211200_B1'[&!color=#660000]
	'Sobic.004G211200_B2'[&!color=#ff6666]
	'Sobic.004G249500_BBOX'[&!color=#000000]
	'Sobic.004G252300_B1_new1'[&!color=#660000]
	'Sobic.004G252300_BBOX'[&!color=#ff6666]
	'Sobic.004G256200_B1'[&!color=#996600]
	'Sobic.004G256200_B2'[&!color=#ff9933]
	'Sobic.004G301000_B1'[&!color=#003366]
	'Sobic.004G301000_B2'[&!color=#009999]
	'Sobic.006G131800_B1'[&!color=#003366]
	'Sobic.006G131800_B2'[&!color=#009999]
	'Sobic.006G135100_B1'[&!color=#660000]
	'Sobic.006G135100_B2'[&!color=#ff6666]
	'Sobic.006G163100_B1'[&!color=#003366]
	'Sobic.006G163100_B2'[&!color=#009999]
	'Sobic.007G062100_BBOX'[&!color=#660066]
	'Sobic.007G092000_BBOX'[&!color=#ff6666]
	'Sobic.007G189800_B1'[&!color=#996600]
	'Sobic.008G073400_B1'[&!color=#003366]
	'Sobic.008G073400_B2'[&!color=#009999]
	'Sobic.009G075600_B1'[&!color=#003366]
	'Sobic.009G075600_B2'[&!color=#009999]
	'Sobic.010G041700_B1'[&!color=#003366]
	'Sobic.010G041700_B2'[&!color=#009999]
	'Sobic.010G089850'[&!color=#660066]
	'Sobic.010G108500_BBOX'[&!color=#000000]
	'Sobic.010G115800_B1'[&!color=#660000]
	'Sobic.010G115800_B2'[&!color=#ff6666]
	'Sobic.010G123500annotation_B1'[&!color=#996600]
	'Sobic.010G123500annotation_B2'[&!color=#ff9933]
	'Sobic.010G195901'[&!color=#660066]
	'Sobic.010G214000_B1'[&!color=#660000]
	'Sobic.010G214000_B2'[&!color=#ff6666]
	'Sobic.010G262200_B1'[&!color=#003366]
	'Sobic.010G262200_B2'[&!color=#009999]
	'Sobic.010G262550'[&!color=#660066]
	'Solyc01g110180.2_B1'[&!color=#003366]
	'Solyc01g110180.2_B2'[&!color=#009999]
	'Solyc01g110370.2_B1'[&!color=#003366]
	'Solyc01g110370.2_B2'[&!color=#009999]
	'Solyc02g079430.2_BBOX'[&!color=#660066]
	'Solyc02g084420.2annotation_B1'[&!color=#003366]
	'Solyc02g084420.2annotation_B2'[&!color=#009999]
	'Solyc02g084430.2_B1'[&!color=#003366]
	'Solyc02g089500.2annotation_B1'[&!color=#660000]
	'Solyc02g089500.2annotation_B2'[&!color=#ff6666]
	'Solyc02g089520.1_B1'[&!color=#660000]
	'Solyc02g089520.1_B2'[&!color=#ff6666]
	'Solyc02g089540.2_B1'[&!color=#660000]
	'Solyc02g089540.2_B2'[&!color=#ff6666]
	'Solyc03g119540.2_BBOX'[&!color=#000000]
	'Solyc04g007210.2_BBOX'[&!color=#000000]
	'Solyc04g007470.2_B1'[&!color=#996600]
	'Solyc04g007470.2_B2'[&!color=#ff9933]
	'Solyc04g081020.2_B1'[&!color=#003366]
	'Solyc04g081020.2_B2'[&!color=#009999]
	'Solyc05g009310.2_BBOX'[&!color=#000000]
	'Solyc05g020020.2_B1'[&!color=#996600]
	'Solyc05g020020.2_B2probably'[&!color=#ff9933]
	'Solyc05g024010.2_B1'[&!color=#996600]
	'Solyc05g024010.2_B2'[&!color=#ff9933]
	'Solyc05g046040.1_B1'[&!color=#996600]
	'Solyc05g046040.1_B2probably_new'[&!color=#ff9933]
	'Solyc06g063280.1_BBOX'[&!color=#660066]
	'Solyc06g073180.2_B1'[&!color=#003366]
	'Solyc06g073180.2_B2'[&!color=#009999]
	'Solyc07g006630.2_B1'[&!color=#660000]
	'Solyc07g006630.2_B2'[&!color=#ff6666]
	'Solyc07g045180.2_B1'[&!color=#996600]
	'Solyc07g045180.2_B2'[&!color=#ff9933]
	'Solyc07g052620.1_BBOX'[&!color=#660066]
	'Solyc07g053140.2_BBOX'[&!color=#660066]
	'Solyc07g062160.2_B1'[&!color=#003366]
	'Solyc07g062160.2_B2'[&!color=#009999]
	'Solyc08g006530.2_B1'[&!color=#660000]
	'Solyc08g006530.2_B2'[&!color=#ff6666]
	'Solyc09g074560.2_B1'[&!color=#996600]
	'Solyc09g074560.2_B2'[&!color=#ff9933]
	'Solyc10g006750.2_BBOX'[&!color=#660066]
	'Solyc12g005420.1_B1'[&!color=#003366]
	'Solyc12g005420.1_B2'[&!color=#009999]
	'Solyc12g005660.1_BBOX'[&!color=#660066]
	'Solyc12g005750.1_BBOX'[&!color=#660066]
	'Solyc12g006240.1annotation_B1'[&!color=#996600]
	'Solyc12g006240.1annotation_B2'[&!color=#ff9933]
	'Solyc12g089240.1_B1'[&!color=#003366]
	'Solyc12g089240.1_B2'[&!color=#009999]
	'Solyc12g096500.1_B1'[&!color=#660000]
	'Solyc12g096500.1_B2'[&!color=#ff6666]
	Spipo0G0081900_B1[&!color=#003366]
	Spipo0G0081900_B2[&!color=#009999]
	Spipo10G0011300_B1[&!color=#660000]
	Spipo10G0011300_B2[&!color=#ff6666]
	Spipo11G0023500_B1[&!color=#003366]
	Spipo11G0023500_B2[&!color=#009999]
	Spipo12G0012900_B1[&!color=#660000]
	Spipo12G0020000_B1[&!color=#996600]
	Spipo12G0020000_B2[&!color=#ff9933]
	Spipo12G0052800_B1[&!color=#660000]
	Spipo12G0052800_B2[&!color=#ff6666]
	Spipo12G0060000_BBOX[&!color=#660066]
	Spipo14G0056600annotation_BBOX[&!color=#660066]
	Spipo15G0031700_BBOX[&!color=#000000]
	Spipo17G0014200_B1[&!color=#003366]
	Spipo19G0001500_B1[&!color=#003366]
	Spipo19G0001500_B2[&!color=#009999]
	Spipo28G0017700_B1[&!color=#660000]
	Spipo28G0017700_B2[&!color=#ff6666]
	Spipo29G0015300_B1[&!color=#660000]
	Spipo29G0015300_B2[&!color=#ff6666]
	Spipo4G0060000_B1[&!color=#996600]
	Spipo4G0060000_B2[&!color=#ff9933]
	Spipo4G0071400_B1[&!color=#003366]
	Spipo4G0071400_B2[&!color=#009999]
	Spipo5G0002600_BBOX[&!color=#660066]
	Spipo5G0007300_B1[&!color=#660000]
	Spipo5G0007300_B2[&!color=#ff6666]
	Spipo6G0043800_B1[&!color=#996600]
	Spipo8G0051900_B1[&!color=#003366]
	Spipo8G0051900_B2[&!color=#009999]
	'TCA.TCM_000244_B1'[&!color=#003366]
	'TCA.TCM_000244_B2'[&!color=#009999]
	'TCA.TCM_002458_B1'[&!color=#996600]
	'TCA.TCM_002458_B2'[&!color=#ff9933]
	'TCA.TCM_004548_B1'[&!color=#996600]
	'TCA.TCM_004548_B2'[&!color=#ff9933]
	'TCA.TCM_006783_B1'[&!color=#003366]
	'TCA.TCM_006783_B2'[&!color=#009999]
	'TCA.TCM_006809_B1'[&!color=#003366]
	'TCA.TCM_006809_B2'[&!color=#009999]
	'TCA.TCM_007770_B1'[&!color=#996600]
	'TCA.TCM_007770_B2probably'[&!color=#ff9933]
	'TCA.TCM_007771_BBOX'[&!color=#660066]
	'TCA.TCM_007842_BBOX'[&!color=#660066]
	'TCA.TCM_008446_B1'[&!color=#996600]
	'TCA.TCM_008446_B2'[&!color=#ff9933]
	'TCA.TCM_009367_B1'[&!color=#996600]
	'TCA.TCM_009367_B2'[&!color=#ff9933]
	'TCA.TCM_009901_BBOX'[&!color=#000000]
	'TCA.TCM_012333_BBOX'[&!color=#000000]
	'TCA.TCM_014441annotation_B1'[&!color=#660000]
	'TCA.TCM_014441annotation_B2'[&!color=#ff6666]
	'TCA.TCM_017297_B1'[&!color=#996600]
	'TCA.TCM_017297_B2'[&!color=#ff9933]
	'TCA.TCM_019107_B1'[&!color=#660000]
	'TCA.TCM_019107_B2'[&!color=#ff6666]
	'TCA.TCM_020013_B1'[&!color=#003366]
	'TCA.TCM_020013_B2'[&!color=#009999]
	'TCA.TCM_030024_BBOX'[&!color=#660066]
	'TCA.TCM_031287_BBOX'[&!color=#660066]
	'TCA.TCM_032112_B1'[&!color=#003366]
	'TCA.TCM_032112_B2'[&!color=#009999]
	'TCA.TCM_034151_B1'[&!color=#003366]
	'TCA.TCM_034151_B2'[&!color=#009999]
	'TCA.TCM_036860_B1'[&!color=#660000]
	'TCA.TCM_036860_B2'[&!color=#ff6666]
	'TCA.TCM_038829_B1'[&!color=#660000]
	'TCA.TCM_038829_B2'[&!color=#ff6666]
	'VIT_200s0194g00070.1_B1'[&!color=#996600]
	'VIT_200s0194g00070.1_B2'[&!color=#ff9933]
	'VIT_200s0203g00210.1_B1'[&!color=#660066]
	'VIT_200s0203g00210.1_B2_new'[&!color=#660066]
	'VIT_201s0011g03520.1_BBOX'[&!color=#000000]
	'VIT_201s0011g04240.1_B1'[&!color=#996600]
	'VIT_201s0011g04240.1_B2'[&!color=#ff9933]
	'VIT_201s0146g00360.3_B1'[&!color=#996600]
	'VIT_201s0146g00360.3_B2'[&!color=#ff9933]
	'VIT_203s0038g00340.1_B1'[&!color=#003366]
	'VIT_203s0038g00340.1_B2'[&!color=#009999]
	'VIT_203s0038g00690.1_B1'[&!color=#003366]
	'VIT_203s0038g00690.1_B2'[&!color=#009999]
	'VIT_204s0008g07340.1_B1'[&!color=#660000]
	'VIT_204s0008g07340.1_B2'[&!color=#ff6666]
	'VIT_204s0023g03030.1_B1'[&!color=#003366]
	'VIT_204s0023g03030.1_B2'[&!color=#009999]
	'VIT_205s0102g00750.1_B1'[&!color=#003366]
	'VIT_205s0102g00750.1_B2'[&!color=#009999]
	'VIT_207s0104g01360.1_B1'[&!color=#996600]
	'VIT_207s0104g01360.1_B2'[&!color=#ff9933]
	'VIT_209s0054g00530.1_B1'[&!color=#660066]
	'VIT_211s0052g01800.1_B1'[&!color=#660000]
	'VIT_211s0052g01800.1_B2'[&!color=#ff6666]
	'VIT_212s0057g01350.2_B1'[&!color=#996600]
	'VIT_212s0057g01350.2_B2_new'[&!color=#ff9933]
	'VIT_212s0059g02500.1_B1'[&!color=#996600]
	'VIT_212s0059g02500.1_B2_new'[&!color=#ff9933]
	'VIT_212s0059g02510.1_BBOX'[&!color=#660066]
	'VIT_212s0134g00400.2_B1'[&!color=#660066]
	'VIT_212s0134g00400.2_B2_new'[&!color=#660066]
	'VIT_214s0068g01380.1_B1'[&!color=#996600]
	'VIT_214s0068g01380.1_B2'[&!color=#ff9933]
	'VIT_214s0083g00640.2_B1'[&!color=#660000]
	'VIT_214s0083g00640.2_B2'[&!color=#ff6666]
	'VIT_218s0001g13520.1_B1'[&!color=#003366]
	'VIT_218s0001g13520.1_B2'[&!color=#009999]
	'VIT_218s0089g01280.1_B1'[&!color=#003366]
	'VIT_218s0089g01280.1_B2'[&!color=#009999]
	'VIT_219s0014g00350.1_B1'[&!color=#003366]
	'VIT_219s0014g00350.1_B2'[&!color=#009999]
	'VIT_219s0014g03960.1_B1'[&!color=#660066]
	'VIT_219s0014g03960.1_B2_new'[&!color=#660066]
	'VIT_219s0014g05120.1_B1'[&!color=#996600]
	'VIT_219s0014g05120.1_B2'[&!color=#ff9933]
;
end;
begin trees;
	tree tree_1 = [&R] ('Potri.004G108320_B1':1.0E-6,(((((((LOC_Os06g45040_BBOX[&!color=#660066]:0.045765,(LOC_Os02g07930_BBOX[&!color=#660066]:0.332788,((((((('Potri.008G007000_BBOX'[&!color=#660066]:0.160028,'Potri.010G251800_BBOX'[&!color=#660066]:0.1829)[&label=97,!color=#660066]:0.644871,(((((Mapoly0049s0030_BBOX[&!color=#660066]:0.739547,(Bradi3g15490_BBOX[&!color=#660066]:0.133072,('Sobic.007G…
end;
begin figtree;
	set appearance.backgroundColorAttribute="Default";
	set appearance.backgroundColour=#ffffff;
	set appearance.branchColorAttribute="User selection";
	set appearance.branchColorGradient=false;
	set appearance.branchLineWidth=1.0;
	set appearance.branchMinLineWidth=0.0;
	set appearance.branchWidthAttribute="Fixed";
	set appearance.foregroundColour=#000000;
	set appearance.hilightingGradient=false;
	set appearance.selectionColour=#2d3680;
	set branchLabels.colorAttribute="User selection";
	set branchLabels.displayAttribute="Branch times";
	set branchLabels.fontName="sansserif";
	set branchLabels.fontSize=8;
	set branchLabels.fontStyle=0;
	set branchLabels.isShown=false;
	set branchLabels.significantDigits=4;
	set layout.expansion=0;
	set layout.layoutType="RADIAL";
	set layout.zoom=92;
	set legend.attribute="label";
	set legend.fontSize=10.0;
	set legend.isShown=false;
	set legend.significantDigits=4;
	set nodeBars.barWidth=4.0;
	set nodeBars.displayAttribute=null;
	set nodeBars.isShown=false;
	set nodeLabels.colorAttribute="User selection";
	set nodeLabels.displayAttribute="label";
	set nodeLabels.fontName="Arial";
	set nodeLabels.fontSize=8;
	set nodeLabels.fontStyle=0;
	set nodeLabels.isShown=true;
	set nodeLabels.significantDigits=4;
	set nodeShapeExternal.colourAttribute="User selection";
	set nodeShapeExternal.isShown=false;
	set nodeShapeExternal.minSize=10.0;
	set nodeShapeExternal.scaleType=Width;
	set nodeShapeExternal.shapeType=Circle;
	set nodeShapeExternal.size=4.0;
	set nodeShapeExternal.sizeAttribute="Fixed";
	set nodeShapeInternal.colourAttribute="User selection";
	set nodeShapeInternal.isShown=false;
	set nodeShapeInternal.minSize=10.0;
	set nodeShapeInternal.scaleType=Width;
	set nodeShapeInternal.shapeType=Circle;
	set nodeShapeInternal.size=4.0;
	set nodeShapeInternal.sizeAttribute="Fixed";
	set polarLayout.alignTipLabels=false;
	set polarLayout.angularRange=0;
	set polarLayout.rootAngle=0;
	set polarLayout.rootLength=100;
	set polarLayout.showRoot=true;
	set radialLayout.spread=0.0;
	set rectilinearLayout.alignTipLabels=false;
	set rectilinearLayout.curvature=0;
	set rectilinearLayout.rootLength=100;
	set scale.offsetAge=0.0;
	set scale.rootAge=1.0;
	set scale.scaleFactor=1.0;
	set scale.scaleRoot=false;
	set scaleAxis.automaticScale=true;
	set scaleAxis.fontSize=8.0;
	set scaleAxis.isShown=false;
	set scaleAxis.lineWidth=1.0;
	set scaleAxis.majorTicks=1.0;
	set scaleAxis.minorTicks=0.5;
	set scaleAxis.origin=0.0;
	set scaleAxis.reverseAxis=false;
	set scaleAxis.showGrid=true;
	set scaleBar.automaticScale=true;
	set scaleBar.fontSize=10.0;
	set scaleBar.isShown=true;
	set scaleBar.lineWidth=1.0;
	set scaleBar.scaleRange=0.0;
	set tipLabels.colorAttribute="User selection";
	set tipLabels.displayAttribute="Names";
	set tipLabels.fontName="Arial";
	set tipLabels.fontSize=11;
	set tipLabels.fontStyle=0;
	set tipLabels.isShown=true;
	set tipLabels.significantDigits=4;
	set trees.order=true;
	set trees.orderType="increasing";
	set trees.rooting=false;
	set trees.rootingType="User Selection";
	set trees.transform=false;
	set trees.transformType="cladogram";
end;
