## Supplementary material for "BBX transcription factor evolution in the green plant lineage": Data S5.mapping_1000bs

#NEXUS
begin taxa;
	dimensions ntax=202;
	taxlabels
	AT1G25440[&!color=#000000]
	AT1G28050[&!color=#996600]
	AT1G49130[&!color=#000000]
	AT1G68520[&!color=#000000]
	AT1G73870[&!color=#000000]
	AT2G24790[&!color=#660000]
	AT2G33500[&!color=#996600]
	AT2G47890[&!color=#996600]
	AT3G02380[&!color=#660000]
	AT3G07650[&!color=#996600]
	AT3G21880[&!color=#996600]
	AT4G15250[&!color=#996600]
	AT5G15840[&!color=#660000]
	AT5G15850[&!color=#660000]
	AT5G24930[&!color=#660000]
	AT5G48250[&!color=#996600]
	AT5G57660[&!color=#660000]
	ATR0580G367[&!color=#660000]
	ATR0691G129[&!color=#660000]
	ATR0743G164[&!color=#996600]
	ATR0751G075[&!color=#996600]
	ATR1133G053[&!color=#000000]
	Aqcoe1G378700[&!color=#996600]
	Aqcoe2G310900[&!color=#996600]
	Aqcoe3G039600[&!color=#000000]
	Aqcoe3G174700[&!color=#996600]
	Aqcoe3G384500[&!color=#660000]
	Aqcoe4G302300[&!color=#996600]
	Aqcoe7G333000[&!color=#660000]
	Bradi1g11310[&!color=#000000]
	Bradi1g18407[&!color=#996600]
	Bradi1g31280[&!color=#660000]
	Bradi1g43220[&!color=#996600]
	Bradi1g43990[&!color=#000000]
	Bradi1g62420[&!color=#996600]
	Bradi3g05800[&!color=#660000]
	Bradi3g19010[&!color=#000000]
	Bradi3g41500[&!color=#996600]
	Bradi3g48447[&!color=#660000]
	Bradi3g56260[&!color=#660000]
	Bradi3g56490[&!color=#996600]
	Bradi3g57000[&!color=#000000]
	Bradi5g14600[&!color=#660000]
	LOC_Os02g08150[&!color=#660000]
	LOC_Os02g39710[&!color=#660000]
	LOC_Os02g49230[&!color=#996600]
	LOC_Os02g49880[&!color=#000000]
	LOC_Os03g22770annotation[&!color=#996600]
	LOC_Os03g50310[&!color=#000000]
	LOC_Os04g42020[&!color=#660000]
	LOC_Os06g01340[&!color=#996600]
	LOC_Os06g15330[&!color=#000000]
	LOC_Os06g16370annotated[&!color=#660000]
	LOC_Os06g19444[&!color=#996600]
	LOC_Os06g44450[&!color=#660000]
	LOC_Os07g47140[&!color=#996600]
	'LOC_Os08g15050.1new'[&!color=#000000]
	LOC_Os08g42440[&!color=#996600]
	LOC_Os09g06464[&!color=#660000]
	LOC_Os09g33550[&!color=#996600]
	MA_10192193g0020[&!color=#000000]
	MA_54929g0010[&!color=#660000]
	MA_7292g0010[&!color=#660000]
	MA_90307g0010[&!color=#996600]
	Mapoly0049s0067[&!color=#000000]
	Mapoly0110s0028[&!color=#660000]
	Mapoly0122s0029[&!color=#000000]
	Medtr1g013450[&!color=#660000]
	Medtr1g110870[&!color=#000000]
	Medtr2g088900[&!color=#996600]
	Medtr3g082630[&!color=#996600]
	Medtr3g105710[&!color=#660000]
	Medtr4g128930[&!color=#660000]
	Medtr5g069480[&!color=#996600]
	Medtr7g018170[&!color=#660000]
	Medtr7g083540[&!color=#996600]
	Medtr7g108150[&!color=#996600]
	Medtr8g104190[&!color=#000000]
	NNU_00499[&!color=#000000]
	NNU_01295[&!color=#996600]
	NNU_01969[&!color=#996600]
	NNU_04012[&!color=#996600]
	NNU_04365[&!color=#660000]
	NNU_06912[&!color=#996600]
	NNU_07533[&!color=#660000]
	NNU_07680[&!color=#000000]
	NNU_15002[&!color=#660000]
	NNU_16442[&!color=#996600]
	NNU_17261[&!color=#996600]
	NNU_22255[&!color=#996600]
	PGSC0003DMG400001263[&!color=#996600]
	PGSC0003DMG400005325[&!color=#996600]
	PGSC0003DMG400005633[&!color=#000000]
	PGSC0003DMG400005997[&!color=#996600]
	PGSC0003DMG400007749annotation[&!color=#000000]
	PGSC0003DMG400011378[&!color=#996600]
	PGSC0003DMG400014566[&!color=#000000]
	PGSC0003DMG400017411[&!color=#996600]
	PGSC0003DMG400025414[&!color=#996600]
	PGSC0003DMG400026311[&!color=#660000]
	PGSC0003DMG400027475[&!color=#660000]
	PGSC0003DMG400028818[&!color=#996600]
	PGSC0003DMG400029365[&!color=#660000]
	PGSC0003DMG401010056[&!color=#660000]
	PGSC0003DMG402010056[&!color=#660000]
	'Potri.001G061800annotation'[&!color=#996600]
	'Potri.001G323500'[&!color=#996600]
	'Potri.002G208100'[&!color=#996600]
	'Potri.002G214500'[&!color=#996600]
	'Potri.002G220666annotation'[&!color=#996600]
	'Potri.004G108300'[&!color=#660000]
	'Potri.004G108320'[&!color=#660000]
	'Potri.006G173600'[&!color=#660000]
	'Potri.006G267700'[&!color=#660000]
	'Potri.007G121200'[&!color=#996600]
	'Potri.008G120400'[&!color=#000000]
	'Potri.008G125200'[&!color=#996600]
	'Potri.010G125100'[&!color=#000000]
	'Potri.014G134601'[&!color=#996600]
	'Potri.014G170600'[&!color=#996600]
	'Potri.015G054600'[&!color=#000000]
	'Potri.017G039301'[&!color=#996600]
	'Potri.017G107500'[&!color=#660000]
	'Potri.018G013800'[&!color=#660000]
	'Potri.018G096084'[&!color=#660000]
	'Potri.T094400'[&!color=#660000]
	'Prupe.1G093900'[&!color=#660000]
	'Prupe.1G219800'[&!color=#996600]
	'Prupe.1G310900'[&!color=#000000]
	'Prupe.1G318100'[&!color=#996600]
	'Prupe.1G398700'[&!color=#660000]
	'Prupe.3G194500'[&!color=#996600]
	'Prupe.3G220900'[&!color=#996600]
	'Prupe.3G245100'[&!color=#660000]
	'Prupe.5G221000'[&!color=#000000]
	'Prupe.8G253900'[&!color=#996600]
	'Sobic.001G118100'[&!color=#000000]
	'Sobic.001G372700'[&!color=#996600]
	'Sobic.002G408500'[&!color=#996600]
	'Sobic.004G063200'[&!color=#660000]
	'Sobic.004G211200'[&!color=#660000]
	'Sobic.004G249500'[&!color=#000000]
	'Sobic.004G252300'[&!color=#660000]
	'Sobic.004G256200'[&!color=#996600]
	'Sobic.006G135100'[&!color=#660000]
	'Sobic.007G092000'[&!color=#000000]
	'Sobic.007G189800'[&!color=#996600]
	'Sobic.010G108500'[&!color=#000000]
	'Sobic.010G115800'[&!color=#660000]
	'Sobic.010G123500annotation'[&!color=#996600]
	'Sobic.010G214000'[&!color=#660000]
	'Solyc02g089500.2annotated'[&!color=#660000]
	'Solyc02g089520.1'[&!color=#660000]
	'Solyc02g089540.2'[&!color=#660000]
	'Solyc03g119540.2'[&!color=#000000]
	'Solyc04g007210.2'[&!color=#000000]
	'Solyc04g007470.2'[&!color=#996600]
	'Solyc05g009310.2'[&!color=#000000]
	'Solyc05g020020.2'[&!color=#996600]
	'Solyc05g024010.2'[&!color=#996600]
	'Solyc05g046040.1'[&!color=#996600]
	'Solyc07g006630.2'[&!color=#660000]
	'Solyc07g045180.2'[&!color=#996600]
	'Solyc08g006530.2'[&!color=#660000]
	'Solyc09g074560.2'[&!color=#996600]
	'Solyc12g006240.1annotation'[&!color=#996600]
	'Solyc12g096500.1'[&!color=#660000]
	Spipo10G0011300[&!color=#660000]
	Spipo12G0012900[&!color=#660000]
	Spipo12G0020000[&!color=#996600]
	Spipo12G0052800[&!color=#660000]
	Spipo15G0031700[&!color=#000000]
	Spipo28G0017700[&!color=#660000]
	Spipo29G0015300[&!color=#660000]
	Spipo4G0060000[&!color=#996600]
	Spipo5G0007300[&!color=#660000]
	Spipo6G0043800[&!color=#996600]
	'TCA.TCM_002458'[&!color=#996600]
	'TCA.TCM_004548'[&!color=#996600]
	'TCA.TCM_007770'[&!color=#996600]
	'TCA.TCM_008446'[&!color=#996600]
	'TCA.TCM_009367'[&!color=#996600]
	'TCA.TCM_009901'[&!color=#000000]
	'TCA.TCM_012333'[&!color=#000000]
	'TCA.TCM_014441'[&!color=#660000]
	'TCA.TCM_017297'[&!color=#996600]
	'TCA.TCM_019107'[&!color=#660000]
	'TCA.TCM_036860'[&!color=#660000]
	'TCA.TCM_038829'[&!color=#660000]
	'VIT_200s0194g00070.1'[&!color=#996600]
	'VIT_201s0011g03520.1'[&!color=#000000]
	'VIT_201s0146g00360.3'[&!color=#996600]
	'VIT_204s0008g07340.1'[&!color=#660000]
	'VIT_207s0104g01360.1'[&!color=#996600]
	'VIT_211s0052g01800.1'[&!color=#660000]
	'VIT_212s0057g01350.2'[&!color=#996600]
	'VIT_212s0059g02500.1'[&!color=#996600]
	'VIT_214s0068g01380.1'[&!color=#996600]
	'VIT_214s0083g00640.2'[&!color=#660000]
	'kfl00103_0190_v1.1'[&!color=#660000]
	'kfl00212_0040_v1.1'[&!color=#000000]
	'kfl00279_0070_v1.1annotation'[&!color=#996600]
;
end;
begin trees;
	tree tree_1 = [&R] (((('Potri.015G054600':1.0E-6,(('kfl00212_0040_v1.1':0.272223,AT1G73870:0.006446)[&label=28]:0.050774,(PGSC0003DMG400007749annotation:1.0E-6,'Solyc04g007210.2':1.0E-6)[&label=57]:1.0E-6)[&label=12]:0.026733)[&label=25]:0.026077,(((((LOC_Os03g50310:1.0E-6,(Bradi1g11310:1.0E-6,(Medtr8g104190:1.0E-6,Bradi3g57000:1.0E-6)[&label=14]:1.0E-6)[&label=5]:1.0E-6)[&label=19]:1.0E-6,('Sobi…
end;
begin figtree;
	set appearance.backgroundColorAttribute="Default";
	set appearance.backgroundColour=#ffffff;
	set appearance.branchColorAttribute="User selection";
	set appearance.branchColorGradient=false;
	set appearance.branchLineWidth=1.0;
	set appearance.branchMinLineWidth=0.0;
	set appearance.branchWidthAttribute="Fixed";
	set appearance.foregroundColour=#000000;
	set appearance.hilightingGradient=false;
	set appearance.selectionColour=#2d3680;
	set branchLabels.colorAttribute="User selection";
	set branchLabels.displayAttribute="Branch times";
	set branchLabels.fontName="sansserif";
	set branchLabels.fontSize=8;
	set branchLabels.fontStyle=0;
	set branchLabels.isShown=false;
	set branchLabels.significantDigits=4;
	set layout.expansion=0;
	set layout.layoutType="RADIAL";
	set layout.zoom=194;
	set legend.attribute="label";
	set legend.fontSize=10.0;
	set legend.isShown=false;
	set legend.significantDigits=4;
	set nodeBars.barWidth=4.0;
	set nodeBars.displayAttribute=null;
	set nodeBars.isShown=false;
	set nodeLabels.colorAttribute="User selection";
	set nodeLabels.displayAttribute="label";
	set nodeLabels.fontName="Arial";
	set nodeLabels.fontSize=14;
	set nodeLabels.fontStyle=0;
	set nodeLabels.isShown=false;
	set nodeLabels.significantDigits=4;
	set nodeShapeExternal.colourAttribute="User selection";
	set nodeShapeExternal.isShown=false;
	set nodeShapeExternal.minSize=10.0;
	set nodeShapeExternal.scaleType=Width;
	set nodeShapeExternal.shapeType=Circle;
	set nodeShapeExternal.size=4.0;
	set nodeShapeExternal.sizeAttribute="Fixed";
	set nodeShapeInternal.colourAttribute="User selection";
	set nodeShapeInternal.isShown=false;
	set nodeShapeInternal.minSize=10.0;
	set nodeShapeInternal.scaleType=Width;
	set nodeShapeInternal.shapeType=Circle;
	set nodeShapeInternal.size=4.0;
	set nodeShapeInternal.sizeAttribute="Fixed";
	set polarLayout.alignTipLabels=false;
	set polarLayout.angularRange=0;
	set polarLayout.rootAngle=0;
	set polarLayout.rootLength=100;
	set polarLayout.showRoot=true;
	set radialLayout.spread=0.0;
	set rectilinearLayout.alignTipLabels=false;
	set rectilinearLayout.curvature=0;
	set rectilinearLayout.rootLength=100;
	set scale.offsetAge=0.0;
	set scale.rootAge=1.0;
	set scale.scaleFactor=1.0;
	set scale.scaleRoot=false;
	set scaleAxis.automaticScale=true;
	set scaleAxis.fontSize=8.0;
	set scaleAxis.isShown=false;
	set scaleAxis.lineWidth=1.0;
	set scaleAxis.majorTicks=1.0;
	set scaleAxis.minorTicks=0.5;
	set scaleAxis.origin=0.0;
	set scaleAxis.reverseAxis=false;
	set scaleAxis.showGrid=true;
	set scaleBar.automaticScale=true;
	set scaleBar.fontSize=10.0;
	set scaleBar.isShown=true;
	set scaleBar.lineWidth=1.0;
	set scaleBar.scaleRange=0.0;
	set tipLabels.colorAttribute="User selection";
	set tipLabels.displayAttribute="Names";
	set tipLabels.fontName="Arial";
	set tipLabels.fontSize=12;
	set tipLabels.fontStyle=0;
	set tipLabels.isShown=true;
	set tipLabels.significantDigits=4;
	set trees.order=true;
	set trees.orderType="increasing";
	set trees.rooting=true;
	set trees.rootingType="User Selection";
	set trees.transform=false;
	set trees.transformType="cladogram";
end;
