## Supplementary Tables for "BBX transcription factor evolution in the green plant lineage"

### Sheet: Table S1
Table S1 Genome data sources and accession information for all species analyzed.
Taxa	Scientific Species Name	Common Species Name	Genome Version	Genbank	Source	Reference
Red algae	Chondrus crispus	Irish moss	v2.0	GCA_000350225.2	https://www.ncbi.nlm.nih.gov/datasets/genome/?taxon=2769	Collén J et al., "Genome structure and metabolic features in the red seaweed Chondrus crispus shed light on evolution of the Archaeplastida.", Proc Natl Acad Sci U S A, 2013 Mar 26;110(13):5247-52
	Galdieria sulphuraria		v1.0	GCA_000341285.1	https://www.ncbi.nlm.nih.gov/datasets/genome/?taxon=130081	Schönknecht G et al., "Gene transfer from bacteria and archaea facilitated evolution of an extremophilic eukaryote.", Science, 2013 Mar 8;339(6124):1207-10
	Porphyridium purpureum	Red microalga	v2.0	GCA_008690995.1	https://www.ncbi.nlm.nih.gov/datasets/genome/?taxon=35688	Nelson D et al., "Large-scale genome sequencing reveals the driving forces of viruses in microalgal evolution", Cell Host & Microbe, 2021;29(2):250-266
Green algae	Volvox carteri	Volvox	v1.0	GCA_008690995.1	https://www.ncbi.nlm.nih.gov/datasets/genome/?taxon=3067	Prochnik SE et al., "Genomic analysis of organismal complexity in the multicellular green alga Volvox carteri.", Science, 2010 Jul 9;329(5988):223-6
	Chlamydomonas reinhardtii	Chlamydomonas	v5.5	GCA_000002595.3	https://www.ncbi.nlm.nih.gov/datasets/genome/?taxon=3055	Merchant SS et al., "The Chlamydomonas genome reveals the evolution of key animal and plant functions.", Science, 2007 Oct 12;318(5848):245-50
	Micromonas pusilla CCMP1545		v2.0	GCA_000151265.1	https://www.ncbi.nlm.nih.gov/datasets/genome/?taxon=564608	Worden AZ et al., "Green evolution and dynamic adaptations revealed by genomes of the marine picoeukaryotes Micromonas.", Science, 2009 Apr 10;324(5924):268-72
	Ostreococcus lucimarinus CCE9901		v1.0	GCA_000092065.1	https://www.ncbi.nlm.nih.gov/datasets/genome/?taxon=436017	Palenik B et al., "The tiny eukaryote Ostreococcus provides genomic insights into the paradox of plankton speciation.", Proc Natl Acad Sci U S A, 2007 May 1;104(18):7705-10
	Coccomyxa subellipsoidea		v2.0	GCA_000258705.1	https://www.ncbi.nlm.nih.gov/datasets/genome/?taxon=248742	Blanc G et al., "The genome of the polar eukaryotic microalga Coccomyxa subellipsoidea reveals traits of cold adaptation.", Genome Biol, 2012 May 25;13(5):R39
	Klebsormidium nitens		Klebsormidium nitens genome V1.0	GCA_000708835.1	http://www.plantmorphogenesis.bio.titech.ac.jp/~algae_genome_project/klebsormidium/	Hori et al., "Klebsormidium flaccidum genome reveals primary factors for plant terrestrial adaptation.", Nat Commun 5, 3978 (2014).
Liverwort	Marchantia polymorpha		JGI v3.1	GCA_039105155.1	https://phytozome-next.jgi.doe.gov/info/Mpolymorpha_v3_1	Bowman, J. L., et al. "Insights into Land Plant Evolution Garnered from the Marchantia polymorpha Genome." Cell 2017;171(2): 287-304.e215.
Gymnosperms	Picea abies	Norway spruce	Picea abies v1.0	GCA_900067695.1	https://plantgenie.org/FTP?dir=Data%2FPlantGenIE%2FPicea_abies%2Fv1.0%2Ffasta%2FGenomeAssemblies	Nystedt, B., et al. "The Norway spruce genome sequence and conifer genome evolution." Nature, 2013;497, 579–584.
Basal angiosperm	Amborella trichopoda	Amborella	JGI v1.0	GCA_000471905.1	https://phytozome-next.jgi.doe.gov/info/Atrichopoda_v1_0	Albert, V. A., et al. "The Amborella Genome and the Evolution of Flowering Plants." Science, 2013; 342(6165).
Monocots	Oryza sativa	Rice	IRGSP-1.0	GCA_034140825.1	https://rapdb.dna.affrc.go.jp/	Sakai, H., et al. "Rice Annotation Project Database (RAP-DB): an integrative and interactive database for rice genomics." Plant Cell Physiol, 2013; 54(2): e6.
	Sorghum bicolor	Sorghum	JGI v3.1.1	GCA_000003195.3	https://phytozome-next.jgi.doe.gov/info/Sbicolor_v3_1_1	McCormick, R. F., et al.," The sorghum bicolor reference genome: improved assembly, gene annotations, a transcriptome atlas, and signatures of genome organization.' The Plant Journal, 2017; 93(2), 338-354.
	Spirodela polyrhiza	Duckweed	JGI v2.0	GCA_024713555.1		Wang, W., et al., "The Spirodela polyrhiza genome reveals insights into its neotenous reduction fast growth and aquatic lifestyle." Nature Communications, 2014; 5(1).
	Brachypodium distachyon	Purple false brome	JGI v3.2	GCA_000005505.4	https://phytozome-next.jgi.doe.gov/info/Bdistachyon_v3_2	International Brachypodium, Initiative. "Genome Sequencing and Analysis of the Model Grass Brachypodium Distachyon." Nature 463, no. 7282 (Feb 11 2010): 763-8.
Eudicots	Nelumbo nucifera	Lotus	v2.0	GCA_000805495.1	http://nelumbo.cngb.org/nelumbo/download/download	Li, Hui et al.,. "Nelumbo Genome Database, an Integrative Resource for Gene Expression and Variants of Nelumbo Nucifera." Scientific Data 8, no. 1 (2021/01/29 2021): 38.
	Arabidopsis thaliana	Arabidopsis	Araport11	GCA_000001735.2	https://www.arabidopsis.org/download/list?dir=Genes%2FAraport11_genome_release	Cheng, C. et al. "Araport11: A Complete Reannotation of the Arabidopsis Thaliana Reference Genome." Plant J 89, no. 4 (Feb 2017): 789-804.
	Aquilegia coerulea	Aquilegia	Aquilegia coerulea v3.1	GCA_002738505.1	https://phytozome-next.jgi.doe.gov/info/Acoerulea_v3_1	iliault, D. L et al., "The Aquilegia Genome Provides Insight into Adaptive Radiation and Reveals an Extraordinarily Polymorphic Chromosome with a Unique History." Elife 7 (Oct 16 2018).
	Populus trichocarpa	Cottonwood	JGI v4.1	GCA_000002775.4	https://phytozome-next.jgi.doe.gov/info/Ptrichocarpa_v4_1	Tuskan, G. A et al., "The Genome of Black Cottonwood, Populus Trichocarpa (Torr. & Gray)." Science 313, no. 5793 (Sep 15 2006): 1596-604.
	Medicago truncatula	Barrelclover	JGI Mt4.0v1	GCA_003473485.2	https://phytozome-next.jgi.doe.gov/info/Mtruncatula_Mt4_0v1	Tang, H et al., "An Improved Genome Release (Version Mt4.0) for the Model Legume Medicago Truncatula." BMC Genomics 15 (Apr 27 2014): 312.
	Vitis vinifera	Grape	Genoscope.12x	GCA_030704535.1	https://phytozome-next.jgi.doe.gov/info/Vvinifera_v2_1	Jaillon, O et al., "The Grapevine Genome Sequence Suggests Ancestral Hexaploidization in Major Angiosperm Phyla." Nature 449, no. 7161 (Sep 27 2007): 463-7.
	Theobroma cacao	Cacao	JGI v2.1	GCA_000208745.2	https://phytozome-next.jgi.doe.gov/info/Tcacao_v2_1	Motamayor, J. C et al., "The Genome Sequence of the Most Widely Cultivated Cacao Type and Its Use to Identify Candidate Genes Regulating Pod Color." Genome Biol 14, no. 6 (Jun 3 2013): r53.
	Solanum tuberosum	Potato	JGI v4.03	GCA_000226075.1	https://phytozome-next.jgi.doe.gov/info/Stuberosum_v4_03	The Potato Genome Sequencing Consortium "Genome Sequence and Analysis of the Tuber Crop Potato." Nature 475, no. 7355 (Jul 10 2011): 189-95.
	Solanum lycopersicum	Tomato	ITAG4.0	GCA_036512215.2	https://solgenomics.net/organism/solanum_lycopersicum/genome	Hosmani et al., "An Improved De Novo Assembly and Annotation of the Tomato Reference Genome Using Single-Molecule Sequencing, Hi-C Proximity Ligation and Optical Maps." bioRxiv (2019): 767764.
	Prunus persica	Peach	JGI v2.1	GCA_000346465.2	https://phytozome-next.jgi.doe.gov/info/Ppersica_v2_1	The International Peach Genome Initiative. "The High-Quality Draft Genome of Peach (Prunus Persica) Identifies Unique Patterns of Genetic Diversity, Domestication and Genome Evolution." Nat Genet 45, no. 5 (May 2013): 487-94.

### Sheet: Table S2
Table S2 Gene model identifiers, VP and CCT domain annotations, and phylogenetic group assignments in the global BBX tree.
Species	Identifer	VP domain	CCT domain	Clade in global tree
Arabidopsis thaliana	AT2G24790	VP	CCT	G1
Arabidopsis thaliana	AT3G02380	VP	CCT	G1
Arabidopsis thaliana	AT5G24930	VP	CCT	G1
Arabidopsis thaliana	AT5G57660	VP	CCT	G1
Arabidopsis thaliana	AT5G15840	VP	CCT	G1
Arabidopsis thaliana	AT5G15850	VP	CCT	G1
Arabidopsis thaliana	AT1G28050	no VP	CCT	G2
Arabidopsis thaliana	AT2G33500	no VP	CCT	G2
Arabidopsis thaliana	AT2G47890	no VP	CCT	G2
Arabidopsis thaliana	AT1G68520	VP	CCT	G3
Arabidopsis thaliana	AT1G49130	no VP	CCT	G3
Arabidopsis thaliana	AT1G25440	no VP	CCT	G3
Arabidopsis thaliana	AT1G73870	no VP	CCT	G3
Arabidopsis thaliana	AT1G78600	VP	no CCT	G4
Arabidopsis thaliana	AT1G75540	VP	no CCT	G4
Arabidopsis thaliana	AT1G06040	VP	no CCT	G4
Arabidopsis thaliana	AT2G31380	VP	no CCT	G4
Arabidopsis thaliana	AT2G21320	no VP	no CCT	G4
Arabidopsis thaliana	AT4G39070	no VP	no CCT	G4
Arabidopsis thaliana	AT4G38960	no VP	no CCT	G4
Arabidopsis thaliana	AT4G10240	no VP	no CCT	G4
Arabidopsis thaliana	AT1G60250	VP	no CCT	G4
Arabidopsis thaliana	AT1G68190	no VP	short CCT	G2
Arabidopsis thaliana	AT3G07650	no VP	CCT	G2
Arabidopsis thaliana	AT3G21880	no VP	CCT	G2
Arabidopsis thaliana	AT4G15250	no VP	CCT	G2
Arabidopsis thaliana	AT5G48250	no VP	CCT	G2
Arabidopsis thaliana	AT3G21150	no VP	no CCT	G5
Arabidopsis thaliana	AT3G21890	no VP	no CCT	G5
Arabidopsis thaliana	AT4G15248	no VP	no CCT	G5
Arabidopsis thaliana	AT4G27310	no VP	no CCT	G5
Arabidopsis thaliana	AT5G54470	no VP	short CCT	G5
Amborella trichopoda	ATR0053G049	no VP	no CCT	G2
Amborella trichopoda	ATR0149G002	no VP	no CCT	G4
Amborella trichopoda	ATR0580G367	VP	CCT	G1
Amborella trichopoda	ATR0582G183	no VP	no CCT	G2
Amborella trichopoda	ATR0602G117	no VP	no CCT	G4
Amborella trichopoda	ATR0661G082	no VP	no CCT	G4
Amborella trichopoda	ATR0691G129	VP	CCT	G1
Amborella trichopoda	ATR0743G164	no VP	CCT	G2
Amborella trichopoda	ATR0743G170	VP	no CCT	G4
Amborella trichopoda	ATR0751G075	no VP	CCT	G2
Amborella trichopoda	ATR1089G082	no VP	no CCT	G4
Amborella trichopoda	ATR1132G033	no VP	no CCT	G5
Amborella trichopoda	ATR1133G053	no VP	CCT	G3
Aquilegia coerulea	Aqcoe1G210500	VP	no CCT	G4
Aquilegia coerulea	Aqcoe1G378700	no VP	CCT	G2
Aquilegia coerulea	Aqcoe1G384600	no VP	no CCT	G5
Aquilegia coerulea	Aqcoe2G310900	no VP	CCT	G2
Aquilegia coerulea	Aqcoe2G434900	VP	no CCT	G4
Aquilegia coerulea	Aqcoe3G039600	no VP	CCT	G3
Aquilegia coerulea	Aqcoe3G174700	no VP	CCT	G2
Aquilegia coerulea	Aqcoe3G384500	VP	CCT	G1
Aquilegia coerulea	Aqcoe4G244800	no VP	no CCT	G5
Aquilegia coerulea	Aqcoe4G302300	no VP	CCT	G2
Aquilegia coerulea	Aqcoe5G178200	no VP	no CCT	G4
Aquilegia coerulea	Aqcoe6G248700	no VP	no CCT	G4
Aquilegia coerulea	Aqcoe6G256000	VP	no CCT	G4
Aquilegia coerulea	Aqcoe7G302400	no VP	no CCT	G5
Aquilegia coerulea	Aqcoe7G312300	no VP	no CCT	G5
Aquilegia coerulea	Aqcoe7G333000	VP	CCT	G1
Brachypodium distachyon	Bradi5g14600	VP	CCT	G1
Brachypodium distachyon	Bradi1g31280	VP	CCT	G1
Brachypodium distachyon	Bradi3g56490	no VP	CCT	G2
Brachypodium distachyon	Bradi1g43220	no VP	CCT	G2
Brachypodium distachyon	Bradi1g18407	no VP	CCT	G2
Brachypodium distachyon	Bradi1g62420	no VP	CCT	G2
Brachypodium distachyon	Bradi3g41500	no VP	CCT	G2
Brachypodium distachyon	Bradi3g57000	no VP	CCT	G3
Brachypodium distachyon	Bradi1g11310	no VP	CCT	G3
Brachypodium distachyon	Bradi1g43990	no VP	CCT	G3
Brachypodium distachyon	Bradi3g50166	no VP	no CCT	G4
Brachypodium distachyon	Bradi3g48180	VP	no CCT	G4
Brachypodium distachyon	Bradi2g06370	VP	no CCT	G4
Brachypodium distachyon	Bradi2g32900	no VP	no CCT	G4
Brachypodium distachyon	Bradi5g17080	no VP	short CCT	G4
Brachypodium distachyon	Bradi5g14280	VP	no CCT	G4
Brachypodium distachyon	Bradi4g35950	no VP	no CCT	G4
Brachypodium distachyon	Bradi4g40250	no VP	no CCT	G4
Brachypodium distachyon	Bradi1g35030	VP	no CCT	G4
Brachypodium distachyon	Bradi1g49260	VP	short CCT	G4
Brachypodium distachyon	Bradi3g15490	no VP	no CCT	G5
Brachypodium distachyon	Bradi3g19010	VP	CCT	G3
Brachypodium distachyon	Bradi3g35856	no VP	no CCT	G3
Brachypodium distachyon	Bradi3g05800	VP	CCT	G1
Brachypodium distachyon	Bradi3g48447	VP	CCT	G1
Brachypodium distachyon	Bradi3g56260	VP	CCT	G1
Klebsormidium nitens	kfl00103_0190_v1.1	VP	CCT	G1
Klebsormidium nitens	kfl00001_0850_v1.1	VP	no CCT	G4
Klebsormidium nitens	kfl00120_0220_v1.1	no VP	no CCT	G5
Klebsormidium nitens	kfl00451_0030_v1.1	no VP	no CCT	G4
Klebsormidium nitens	kfl00214_0150_v1.1	no VP	no CCT	G3
Klebsormidium nitens	kfl00279_0070_v1.1annotation	no VP	CCT	G2
Klebsormidium nitens	kfl00252_0110_v1.1	no VP	no CCT	G5
Klebsormidium nitens	kfl00212_0040_v1.1	VP	CCT	G3
Klebsormidium nitens	kfl00104_0060_v1.1	no VP	no CCT	G5
Klebsormidium nitens	kfl00016_0200_v1.1	no VP	no CCT	G3
Marchantia polymorpha	Mapoly0110s0028	VP	CCT	G1
Marchantia polymorpha	Mapoly0049s0067	no VP	CCT	G3
Marchantia polymorpha	Mapoly0122s0029	no VP	CCT	G3
Marchantia polymorpha	Mapoly0027s0033	no VP	no CCT	G4
Marchantia polymorpha	Mapoly0064s0079	VP	no CCT	G4
Marchantia polymorpha	Mapoly0049s0030	no VP	no CCT	G5
Medicago truncatula	Medtr1g013450	VP	CCT	G1
Medicago truncatula	Medtr3g105710	VP	CCT	G1
Medicago truncatula	Medtr4g128930	VP	CCT	G1
Medicago truncatula	Medtr7g018170	VP	CCT	G1
Medicago truncatula	Medtr1g109350	no VP	no CCT	G2
Medicago truncatula	Medtr2g088900	no VP	CCT	G2
Medicago truncatula	Medtr3g082630	no VP	CCT	G2
Medicago truncatula	Medtr5g069480	no VP	CCT	G2
Medicago truncatula	Medtr7g083540	no VP	CCT	G2
Medicago truncatula	Medtr7g108150	no VP	CCT	G2
Medicago truncatula	Medtr1g110870	no VP	CCT	G3
Medicago truncatula	Medtr8g104190	no VP	CCT	G3
Medicago truncatula	Medtr1g023260	VP	no CCT	G4
Medicago truncatula	Medtr2g073370	VP	no CCT	G4
Medicago truncatula	Medtr2g099010	VP	no CCT	G4
Medicago truncatula	Medtr3g113070	VP	no CCT	G4
Medicago truncatula	Medtr3g117320	no VP	no CCT	G4
Medicago truncatula	Medtr4g067320	VP	no CCT	G4
Medicago truncatula	Medtr4g071200	VP	no CCT	G4
Medicago truncatula	Medtr5g021580	no VP	no CCT	G4
Medicago truncatula	Medtr2g011450	no VP	no CCT	G5
Medicago truncatula	Medtr2g089310	no VP	no CCT	G5
Medicago truncatula	Medtr4g008050	no VP	no CCT	G5
Medicago truncatula	Medtr4g046640	no VP	no CCT	G5
Nelumbo nucifera	NNU_04365	VP	CCT	G1
Nelumbo nucifera	NNU_06077	no VP	no CCT	G1
Nelumbo nucifera	NNU_07533	VP	CCT	G1
Nelumbo nucifera	NNU_09057	no VP	no CCT	G1
Nelumbo nucifera	NNU_15002	VP	CCT	G1
Nelumbo nucifera	NNU_15296	no VP	no CCT	G1
Nelumbo nucifera	NNU_19742annotation	no VP	no CCT	G1
Nelumbo nucifera	NNU_23689	no VP	no CCT	G1
Nelumbo nucifera	NNU_01295	no VP	CCT	G2
Nelumbo nucifera	NNU_01969	no VP	CCT	G2
Nelumbo nucifera	NNU_04012	no VP	CCT	G2
Nelumbo nucifera	NNU_06053	no VP	no CCT	G2
Nelumbo nucifera	NNU_06912	no VP	CCT	G2
Nelumbo nucifera	NNU_16442	no VP	CCT	G2
Nelumbo nucifera	NNU_17261	no VP	CCT	G2
Nelumbo nucifera	NNU_22255	no VP	CCT	G2
Nelumbo nucifera	NNU_00499	no VP	CCT	G3
Nelumbo nucifera	NNU_07680	no VP	CCT	G3
Nelumbo nucifera	NNU_03247	no VP	no CCT	G4
Nelumbo nucifera	NNU_08052	no VP	no CCT	G4
Nelumbo nucifera	NNU_08086	VP	no CCT	G4
Nelumbo nucifera	NNU_17879	VP	no CCT	G4
Nelumbo nucifera	NNU_17889	VP	no CCT	G4
Nelumbo nucifera	NNU_23353	VP	no CCT	G4
Nelumbo nucifera	NNU_24534	no VP	no CCT	G4
Nelumbo nucifera	NNU_26667	VP	no CCT	G4
Nelumbo nucifera	NNU_16181	no VP	no CCT	G5
Nelumbo nucifera	NNU_18015	no VP	short CCT	G5
Oryza sativa ssp. japonica	LOC_Os02g39710	VP	CCT	G1
Oryza sativa ssp. japonica	LOC_Os02g08150	VP	CCT	G1
Oryza sativa ssp. japonica	LOC_Os04g42020	VP	CCT	G1
Oryza sativa ssp. japonica	LOC_Os06g44450	VP	CCT	G1
Oryza sativa ssp. japonica	LOC_Os06g16370annotation	VP	CCT	G1
Oryza sativa ssp. japonica	LOC_Os09g06464	VP	CCT	G1
Oryza sativa ssp. japonica	LOC_Os03g22770annotation	no VP	CCT	G2
Oryza sativa ssp. japonica	LOC_Os06g01340	no VP	short CCT	G2
Oryza sativa ssp. japonica	LOC_Os07g47140	no VP	CCT	G2
Oryza sativa ssp. japonica	LOC_Os08g42440	no VP	CCT	G2
Oryza sativa ssp. japonica	LOC_Os09g33550	no VP	CCT	G2
Oryza sativa ssp. japonica	LOC_Os02g49880	no VP	CCT	G3
Oryza sativa ssp. japonica	LOC_Os03g50310	no VP	CCT	G3
Oryza sativa ssp. japonica	LOC_Os06g15330	no VP	CCT	G3
Oryza sativa ssp. japonica	LOC_Os01g10580	VP	no CCT	G4
Oryza sativa ssp. japonica	LOC_Os02g43170	no VP	no CCT	G4
Oryza sativa ssp. japonica	LOC_Os02g39360	VP	short CCT	G4
Oryza sativa ssp. japonica	LOC_Os04g45690	no VP	no CCT	G4
Oryza sativa ssp. japonica	LOC_Os04g41560	VP	no CCT	G4
Oryza sativa ssp. japonica	LOC_Os05g11510	VP	no CCT	G4
Oryza sativa ssp. japonica	LOC_Os06g49880	VP	no CCT	G4
Oryza sativa ssp. japonica	LOC_Os06g05890	VP	no CCT	G4
Oryza sativa ssp. japonica	LOC_Os09g35880	no VP	no CCT	G4
Oryza sativa ssp. japonica	LOC_Os12g10660	no VP	no CCT	G4
Oryza sativa ssp. japonica	LOC_Os02g49230	no VP	CCT	G2
Oryza sativa ssp. japonica	LOC_Os06g19444	no VP	CCT	G2
Oryza sativa ssp. japonica	LOC_Os02g07930	no VP	short CCT	G5
Oryza sativa ssp. japonica	LOC_Os06g45040	no VP	short CCT	G5
Oryza sativa ssp. japonica	LOC_Os08g08120	no VP	no CCT	G5
Oryza sativa ssp. japonica	LOC_Os08g15050.1new	VP	CCT	G3
Picea abies	MA_128658g0010 high_confidence	no VP	no CCT	G4
Picea abies	MA_10426894g0010 medium_confidence	no VP	no CCT	G4
Picea abies	MA_7292g0010 high_confidence	VP	CCT	G1
Picea abies	MA_10433513g0010 high_confidence	no VP	no CCT	G4
Picea abies	MA_54929g0010 high_confidence	VP	CCT	G1
Picea abies	MA_10192193g0020 high_confidence	no VP	CCT	G3
Picea abies	MA_8519g0010 medium_confidence	no VP	no CCT	G2
Picea abies	MA_25074g0010 medium_confidence	no VP	no CCT	G2
Picea abies	MA_10006362g0010 medium_confidence	no VP	no CCT	G2
Picea abies	MA_10427343g0010 medium_confidence	no VP	no CCT	G2
Picea abies	MA_10430891g0010 high_confidence	no VP	no CCT	G5
Picea abies	MA_4244045g0010 high_confidence	no VP	no CCT	G2
Picea abies	MA_332069g0010 high_confidence	no VP	no CCT	G5
Picea abies	MA_90307g0010 high_confidence	no VP	CCT	G2
Picea abies	MA_3117g0010	VP	no CCT	G4
Populus trichocarpa	Potri.017G107500	VP	CCT	G1
Populus trichocarpa	Potri.018G013800	VP	CCT	G1
Populus trichocarpa	Potri.004G108300	VP	CCT	G1
Populus trichocarpa	Potri.006G173600	VP	CCT	G1
Populus trichocarpa	Potri.006G267700	VP	CCT	G1
Populus trichocarpa	Potri.T094400	VP	CCT	G1
Populus trichocarpa	Potri.002G214500	no VP	CCT	G2
Populus trichocarpa	Potri.008G125200	no VP	CCT	G2
Populus trichocarpa	Potri.001G323500	no VP	CCT	G2
Populus trichocarpa	Potri.002G208100	no VP	CCT	G2
Populus trichocarpa	Potri.014G134601	no VP	CCT	G2
Populus trichocarpa	Potri.010G125100	no VP	CCT	G3
Populus trichocarpa	Potri.015G054600	no VP	CCT	G3
Populus trichocarpa	Potri.008G120400	no VP	CCT	G3
Populus trichocarpa	Potri.011G105400	VP	no CCT	G4
Populus trichocarpa	Potri.017G028300	VP	no CCT	G4
Populus trichocarpa	Potri.002G028200	VP	no CCT	G4
Populus trichocarpa	Potri.001G384000	VP	no CCT	G4
Populus trichocarpa	Potri.004G161000	no VP	no CCT	G4
Populus trichocarpa	Potri.004G162600	no VP	no CCT	G4
Populus trichocarpa	Potri.005G117100	no VP	no CCT	G4
Populus trichocarpa	Potri.005G234500	VP	no CCT	G4
Populus trichocarpa	Potri.007G130100	VP	no CCT	G4
Populus trichocarpa	Potri.007G015200	no VP	no CCT	G4
Populus trichocarpa	Potri.009G122000	no VP	no CCT	G4
Populus trichocarpa	Potri.009G124400	no VP	no CCT	G4
Populus trichocarpa	Potri.012G069600	no VP	no CCT	G2
Populus trichocarpa	Potri.014G170600	no VP	CCT	G2
Populus trichocarpa	Potri.017G039301	no VP	CCT	G2
Populus trichocarpa	Potri.002G220666annotation	no VP	CCT	G2
Populus trichocarpa	Potri.001G061800annotation	no VP	CCT	G2
Populus trichocarpa	Potri.007G121200	no VP	CCT	G2
Populus trichocarpa	Potri.011G125400	no VP	no CCT	G5
Populus trichocarpa	Potri.011G039700	no VP	no CCT	G5
Populus trichocarpa	Potri.010G251800	no VP	no CCT	G5
Populus trichocarpa	Potri.013G150500	no VP	no CCT	G5
Populus trichocarpa	Potri.017G039400	no VP	no CCT	G5
Populus trichocarpa	Potri.001G414700	no VP	no CCT	G5
Populus trichocarpa	Potri.004G027100	no VP	no CCT	G5
Populus trichocarpa	Potri.004G027000	no VP	no CCT	G5
Populus trichocarpa	Potri.004G026900	no VP	no CCT	G5
Populus trichocarpa	Potri.008G007000	no VP	no CCT	G5
Populus trichocarpa	Potri.007G121100	no VP	no CCT	G5
Populus trichocarpa	Potri.004G108320	VP	CCT	G1
Populus trichocarpa	Potri.017G028301	VP	no CCT	G4
Populus trichocarpa	Potri.018G096084	VP	CCT	G1
Prunus persica	Prupe.1G219800	no VP	CCT	G2
Prunus persica	Prupe.1G318100	no VP	CCT	G2
Prunus persica	Prupe.1G318400annotation	no VP	no CCT	G2
Prunus persica	Prupe.3G194500	no VP	CCT	G2
Prunus persica	Prupe.3G220900	no VP	CCT	G2
Prunus persica	Prupe.8G253900	no VP	CCT	G2
Prunus persica	Prupe.1G310900	no VP	CCT	G3
Prunus persica	Prupe.5G221000	no VP	CCT	G3
Prunus persica	Prupe.1G197100	VP	no CCT	G4
Prunus persica	Prupe.1G371100	VP	no CCT	G4
Prunus persica	Prupe.3G155900	VP	no CCT	G4
Prunus persica	Prupe.4G156600	VP	no CCT	G4
Prunus persica	Prupe.7G165700	no VP	no CCT	G4
Prunus persica	Prupe.8G085000	no VP	no CCT	G4
Prunus persica	Prupe.8G087900	no VP	no CCT	G4
Prunus persica	Prupe.3G020100	no VP	no CCT	G5
Prunus persica	Prupe.3G221100	no VP	no CCT	G5
Prunus persica	Prupe.3G226900	no VP	no CCT	G5
Prunus persica	Prupe.4G033600	no VP	no CCT	G5
Prunus persica	Prupe.4G192700	no VP	no CCT	G5
Solanum lycopersicum	Solyc08g006530.2	VP	CCT	G1
Solanum lycopersicum	Solyc07g006630.2	VP	CCT	G1
Solanum lycopersicum	Solyc02g089540.2	VP	CCT	G1
Solanum lycopersicum	Solyc02g089500.2annotation	no VP	CCT	G1
Solanum lycopersicum	Solyc02g089520.1	VP	CCT	G1
Solanum lycopersicum	Solyc12g096500.1	VP	CCT	G1
Solanum lycopersicum	Solyc07g045180.2	no VP	CCT	G2
Solanum lycopersicum	Solyc09g074560.2	no VP	CCT	G2
Solanum lycopersicum	Solyc05g024010.2	no VP	CCT	G2
Solanum lycopersicum	Solyc12g006240.1annotation	no VP	CCT	G2
Solanum lycopersicum	Solyc04g007210.2	no VP	CCT	G3
Solanum lycopersicum	Solyc03g119540.2	no VP	CCT	G3
Solanum lycopersicum	Solyc05g009310.2	no VP	CCT	G3
Solanum lycopersicum	Solyc07g062160.2	VP	no CCT	G4
Solanum lycopersicum	Solyc04g081020.2	VP	no CCT	G4
Solanum lycopersicum	Solyc06g073180.2	VP	no CCT	G4
Solanum lycopersicum	Solyc02g084430.2	no VP	no CCT	G4
Solanum lycopersicum	Solyc02g084420.2annotation	no VP	no CCT	G4
Solanum lycopersicum	Solyc01g110180.2	no VP	no CCT	G4
Solanum lycopersicum	Solyc01g110370.2	no VP	no CCT	G4
Solanum lycopersicum	Solyc12g005420.1	VP	no CCT	G4
Solanum lycopersicum	Solyc12g089240.1	VP	no CCT	G4
Solanum lycopersicum	Solyc04g007470.2	no VP	no CCT	G2
Solanum lycopersicum	Solyc05g020020.2	no VP	CCT	G2
Solanum lycopersicum	Solyc05g046040.1	no VP	CCT	G2
Solanum lycopersicum	Solyc07g052620.1	no VP	no CCT	G5
Solanum lycopersicum	Solyc07g053140.2	no VP	no CCT	G5
Solanum lycopersicum	Solyc06g063280.1	no VP	no CCT	G5
Solanum lycopersicum	Solyc10g006750.2	no VP	no CCT	G5
Solanum lycopersicum	Solyc02g079430.2	no VP	no CCT	G5
Solanum lycopersicum	Solyc12g005750.1	no VP	no CCT	G5
Solanum lycopersicum	Solyc12g005660.1	no VP	no CCT	G5
Solanum tuberosum	PGSC0003DMG401010056	VP	CCT	G1
Solanum tuberosum	PGSC0003DMG402010056	VP	CCT	G1
Solanum tuberosum	PGSC0003DMG400027475	VP	CCT	G1
Solanum tuberosum	PGSC0003DMG400026311	VP	CCT	G1
Solanum tuberosum	PGSC0003DMG400029365	VP	CCT	G1
Solanum tuberosum	PGSC0003DMG400005997	no VP	CCT	G2
Solanum tuberosum	PGSC0003DMG400001263	no VP	CCT	G2
Solanum tuberosum	PGSC0003DMG400005325	no VP	CCT	G2
Solanum tuberosum	PGSC0003DMG400025414	no VP	CCT	G2
Solanum tuberosum	PGSC0003DMG400017411	no VP	CCT	G2
Solanum tuberosum	PGSC0003DMG400011378	no VP	CCT	G2
Solanum tuberosum	PGSC0003DMG400028818	no VP	CCT	G2
Solanum tuberosum	PGSC0003DMG400005633	no VP	CCT	G3
Solanum tuberosum	PGSC0003DMG400007749annotation	no VP	CCT	G3
Solanum tuberosum	PGSC0003DMG400014566	no VP	CCT	G3
Solanum tuberosum	PGSC0003DMG400003109	no VP	no CCT	G4
Solanum tuberosum	PGSC0003DMG400030958	no VP	no CCT	G4
Solanum tuberosum	PGSC0003DMG400003625	no VP	no CCT	G4
Solanum tuberosum	PGSC0003DMG400003711	VP	no CCT	G4
Solanum tuberosum	PGSC0003DMG400027017	VP	no CCT	G4
Solanum tuberosum	PGSC0003DMG400007061	VP	no CCT	G4
Solanum tuberosum	PGSC0003DMG400019025	VP	no CCT	G4
Solanum tuberosum	PGSC0003DMG400029426	VP	no CCT	G4
Solanum tuberosum	PGSC0003DMG400022345	no VP	no CCT	G5
Solanum tuberosum	PGSC0003DMG400026515	no VP	no CCT	G5
Solanum tuberosum	PGSC0003DMG400026169	no VP	no CCT	G5
Solanum tuberosum	PGSC0003DMG400026181	no VP	no CCT	G5
Solanum tuberosum	PGSC0003DMG400025024	no VP	no CCT	G5
Solanum tuberosum	PGSC0003DMG400013178	no VP	no CCT	G5
Solanum tuberosum	PGSC0003DMG400013753	no VP	no CCT	G5
Sorghum bicolor	Sobic.010G214000	VP	CCT	G1
Sorghum bicolor	Sobic.010G115800	VP	CCT	G1
Sorghum bicolor	Sobic.004G211200	VP	CCT	G1
Sorghum bicolor	Sobic.004G063200	VP	CCT	G1
Sorghum bicolor	Sobic.004G252300	VP	CCT	G1
Sorghum bicolor	Sobic.006G135100	VP	CCT	G1
Sorghum bicolor	Sobic.002G408500	no VP	CCT	G2
Sorghum bicolor	Sobic.001G372700	no VP	CCT	G2
Sorghum bicolor	Sobic.007G189800	no VP	CCT	G2
Sorghum bicolor	Sobic.010G108500	no VP	CCT	G3
Sorghum bicolor	Sobic.001G118100	no VP	CCT	G3
Sorghum bicolor	Sobic.004G249500	no VP	CCT	G3
Sorghum bicolor	Sobic.010G041700	VP	no CCT	G4
Sorghum bicolor	Sobic.010G262200	no VP	no CCT	G4
Sorghum bicolor	Sobic.002G273300	no VP	no CCT	G4
Sorghum bicolor	Sobic.004G301000	no VP	no CCT	G4
Sorghum bicolor	Sobic.004G208400	VP	no CCT	G4
Sorghum bicolor	Sobic.003G026700	VP	no CCT	G4
Sorghum bicolor	Sobic.006G131800	VP	no CCT	G4
Sorghum bicolor	Sobic.006G163100	no VP	no CCT	G4
Sorghum bicolor	Sobic.008G073400	no VP	no CCT	G4
Sorghum bicolor	Sobic.009G075600	VP	no CCT	G4
Sorghum bicolor	Sobic.010G123500annotation	no VP	CCT	G2
Sorghum bicolor	Sobic.004G256200	no VP	CCT	G2
Sorghum bicolor	Sobic.010G089850	no VP	no CCT	G4
Sorghum bicolor	Sobic.010G195901	no VP	no CCT	G4
Sorghum bicolor	Sobic.010G262550	no VP	no CCT	G4
Sorghum bicolor	Sobic.007G062100	no VP	no CCT	G5
Sorghum bicolor	Sobic.007G092000	no VP	CCT	G3
Spirodela polyrhiza	Spipo5G0007300	VP	CCT	G1
Spirodela polyrhiza	Spipo29G0015300	VP	CCT	G1
Spirodela polyrhiza	Spipo28G0017700	no VP	CCT	G1
Spirodela polyrhiza	Spipo10G0011300	VP	CCT	G1
Spirodela polyrhiza	Spipo12G0012900	VP	CCT	G1
Spirodela polyrhiza	Spipo12G0052800	VP	CCT	G1
Spirodela polyrhiza	Spipo6G0043800	no VP	short CCT	G2
Spirodela polyrhiza	Spipo4G0060000	no VP	CCT	G2
Spirodela polyrhiza	Spipo15G0031700	no VP	CCT	G3
Spirodela polyrhiza	Spipo8G0051900	VP	no CCT	G4
Spirodela polyrhiza	Spipo4G0071400	VP	no CCT	G4
Spirodela polyrhiza	Spipo17G0014200	no VP	no CCT	G4
Spirodela polyrhiza	Spipo0G0081900	no VP	no CCT	G4
Spirodela polyrhiza	Spipo19G0001500	no VP	no CCT	G4
Spirodela polyrhiza	Spipo11G0023500	no VP	no CCT	G4
Spirodela polyrhiza	Spipo12G0020000	no VP	CCT	G2
Spirodela polyrhiza	Spipo14G0056600annotation	no VP	no CCT	G5
Spirodela polyrhiza	Spipo5G0002600	no VP	CCT	G5
Spirodela polyrhiza	Spipo12G0060000	no VP	CCT	G5
Theobroma cacao	TCA.TCM_014441annotation	no VP	CCT	G1
Theobroma cacao	TCA.TCM_019107	VP	CCT	G1
Theobroma cacao	TCA.TCM_036860	VP	CCT	G1
Theobroma cacao	TCA.TCM_038829	VP	CCT	G1
Theobroma cacao	TCA.TCM_002458	no VP	CCT	G2
Theobroma cacao	TCA.TCM_004548	no VP	CCT	G2
Theobroma cacao	TCA.TCM_007770	no VP	CCT	G2
Theobroma cacao	TCA.TCM_008446	no VP	CCT	G2
Theobroma cacao	TCA.TCM_009367	no VP	CCT	G2
Theobroma cacao	TCA.TCM_017297	no VP	CCT	G2
Theobroma cacao	TCA.TCM_009901	no VP	CCT	G3
Theobroma cacao	TCA.TCM_012333	no VP	CCT	G3
Theobroma cacao	TCA.TCM_000244	no VP	no CCT	G4
Theobroma cacao	TCA.TCM_006783	no VP	no CCT	G4
Theobroma cacao	TCA.TCM_006809	no VP	no CCT	G4
Theobroma cacao	TCA.TCM_020013	VP	no CCT	G4
Theobroma cacao	TCA.TCM_032112	VP	no CCT	G4
Theobroma cacao	TCA.TCM_034151	VP	no CCT	G4
Theobroma cacao	TCA.TCM_007771	no VP	no CCT	G5
Theobroma cacao	TCA.TCM_007842	no VP	no CCT	G5
Theobroma cacao	TCA.TCM_030024	no VP	no CCT	G5
Theobroma cacao	TCA.TCM_031287	no VP	Short CCT	G5
Theobroma cacao	TCA.TCM_020013	VP	no CCT	G4
Theobroma cacao	TCA.TCM_032112	VP	no CCT	G4
Theobroma cacao	TCA.TCM_034151	VP	no CCT	G4
Vitis vinifera	VIT_214s0083g00640.2	VP	CCT	G1
Vitis vinifera	VIT_211s0052g01800.1	VP	CCT	G1
Vitis vinifera	VIT_204s0008g07340.1	VP	CCT	G1
Vitis vinifera	VIT_212s0057g01350.2	no VP	CCT	G2
Vitis vinifera	VIT_200s0194g00070.1	no VP	CCT	G2
Vitis vinifera	VIT_207s0104g01360.1	no VP	CCT	G2
Vitis vinifera	VIT_201s0146g00360.3	no VP	CCT	G2
Vitis vinifera	VIT_214s0068g01380.1	no VP	CCT	G2
Vitis vinifera	VIT_201s0011g04240.1	no VP	no CCT	G2
Vitis vinifera	VIT_219s0014g05120.1	no VP	short CCT	G2
Vitis vinifera	VIT_212s0059g02500.1	no VP	CCT	G2
Vitis vinifera	VIT_201s0011g03520.1	no VP	CCT	G3
Vitis vinifera	VIT_203s0038g00690.1	no VP	no CCT	G4
Vitis vinifera	VIT_204s0023g03030.1	no VP	no CCT	G4
Vitis vinifera	VIT_218s0001g13520.1	VP	no CCT	G4
Vitis vinifera	VIT_203s0038g00340.1	VP	no CCT	G4
Vitis vinifera	VIT_218s0089g01280.1	no VP	no CCT	G4
Vitis vinifera	VIT_219s0014g00350.1	VP	no CCT	G4
Vitis vinifera	VIT_205s0102g00750.1	VP	no CCT	G4
Vitis vinifera	VIT_219s0014g03960.1	no VP	no CCT	G5
Vitis vinifera	VIT_212s0134g00400.2	no VP	no CCT	G5
Vitis vinifera	VIT_212s0059g02510.1	no VP	no CCT	G5
Vitis vinifera	VIT_200s0203g00210.1	no VP	no CCT	G5
Vitis vinifera	VIT_209s0054g00530.1	no VP	no CCT	G5
Chondrus crispus	CDF36220.1 unnamed protein product [Chondrus crispus]	no VP	CCT	G3
Chondrus crispus	CDF40713.1 unnamed protein product [Chondrus crispus]	no VP	CCT	G3
Chondrus crispus	CDF36563.1 unnamed protein product [Chondrus crispus]	no VP	partical CCT	G4
Chondrus crispus	CDF32176.1 unnamed protein product [Chondrus crispus]	no VP	no CCT	G4
Galdieria sulphuraria	XP_005705261.1 zinc finger protein CONSTANS-LIKE 2 protein [Galdieria sulphuraria]	no VP	CCT	G3
Galdieria sulphuraria	XP_005703374.1 transcription factor [Galdieria sulphuraria]	no VP	CCT	G3
Porphyridium purpureum	KAA8498441.1 hypothetical protein FVE85_6026 [Porphyridium purpureum]	no VP	no CCT	G5
Porphyridium purpureum	KAA8494015.1 hypothetical protein FVE85_3990 [Porphyridium purpureum]	no VP	no CCT	G1
Volvox carteri	Vocar.0002s0569|Vcarteri_v2.1	VP	CCT	G1
Chlamydomonas reinhardtii	PNW82267.1 hypothetical protein CHLRE_06g278159v5 [Chlamydomonas reinhardtii]	no VP	CCT	G1
Ostreococcus lucimarinus	ABO97666.1 predicted protein [Ostreococcus lucimarinus CCE9901]	no VP	no CCT	G4
Ostreococcus lucimarinus	ABO98031.1 predicted protein [Ostreococcus lucimarinus CCE9901]	no VP	CCT	G3
Ostreococcus lucimarinus	ABO95850.1 predicted protein [Ostreococcus lucimarinus CCE9901]	no VP	CCT	G3
Coccomyxa subellipsoidea	KAK9917630.1 hypothetical protein WJX75_006628 [Coccomyxa subellipsoidea]	VP	no CCT	G4
Coccomyxa subellipsoidea	KAK9917850.1 hypothetical protein WJX75_008912 [Coccomyxa subellipsoidea]	VP	CCT	G1
Micromonas pusilla CCMP1545	XP_003056761.1 uncharacterized protein MICPUCDRAFT_56149 [Micromonas pusilla CCMP1545]	no VP	CCT	G3
Micromonas pusilla CCMP1545	XP_003058534.1 uncharacterized protein MICPUCDRAFT_58157 [Micromonas pusilla CCMP1545]	no VP	no CCT	G4

### Sheet: Tabls S3
Table S3 Within group mean distance data of B-box domain of each group (I–V).
GroupⅢ	0.298498
GroupⅤ	0.503698
GroupⅠ	0.574734
GroupⅣ	0.702444
GroupⅡ	0.889301
Table. Estimates of Average Evolutionary Divergence over Sequence Pairs within Groups
The number of amino acid substitutions per site from averaging over all sequence pairs within each group are shown. Analyses were conducted using the Poisson correction model [1]. This analysis involved 704 amino acid sequences. All ambiguous positions were removed for each sequence pair (pairwise deletion option). There were a total of 118 positions in the final dataset. Evolutionary analyses we…
1. Zuckerkandl E. and Pauling L. (1965). Evolutionary divergence and convergence in proteins. Edited in Evolving Genes and Proteins by V. Bryson and H.J. Vogel, pp. 97-166. Academic Press, New York.
2. Tamura K., Stecher G., and Kumar S. (2021). MEGA 11: Molecular Evolutionary Genetics Analysis Version 11. Molecular Biology and Evolution https://doi.org/10.1093/molbev/msab120.
Disclaimer: Although utmost care has been taken to ensure the correctness of the caption, the caption text is provided "as is" without any warranty of any kind. Authors advise the user to carefully check the caption prior to its use for any purpose and report any errors or problems to the authors immediately (www.megasoftware.net). In no event shall the authors and their employers be liable for a…

### Sheet: Table S4
Table S4 Between group mean distance data of B-box domain of each group (I–V).
	GroupⅠ	GroupⅡ	GroupⅢ	GroupⅣ	GroupⅤ
GroupⅠ
GroupⅡ	0.900253
GroupⅢ	0.673172	0.878009
GroupⅣ	0.801791	0.967541	0.775737
GroupⅤ	0.779163	0.911874	0.694152	0.848708
GroupⅠ-Ⅲ	0.673172
GroupⅢ-Ⅴ	0.694152
GroupⅢ-Ⅳ	0.775737
GroupⅠ-Ⅴ	0.779163
GroupⅠ-Ⅳ	0.801791
GroupⅣ-Ⅴ	0.848708
GroupⅡ-Ⅲ	0.878009
GroupⅠ-Ⅱ	0.900253
GroupⅡ-Ⅴ	0.911874
GroupⅡ-Ⅳ	0.967541
Table. Estimates of Evolutionary Divergence over Sequence Pairs between Groups
The number of amino acid substitutions per site from averaging over all sequence pairs between groups are shown. Analyses were conducted using the Poisson correction model [1]. This analysis involved 704 amino acid sequences. All ambiguous positions were removed for each sequence pair (pairwise deletion option). There were a total of 118 positions in the final dataset. Evolutionary analyses were …
1. Zuckerkandl E. and Pauling L. (1965). Evolutionary divergence and convergence in proteins. Edited in Evolving Genes and Proteins by V. Bryson and H.J. Vogel, pp. 97-166. Academic Press, New York.
2. Tamura K., Stecher G., and Kumar S. (2021). MEGA 11: Molecular Evolutionary Genetics Analysis Version 11. Molecular Biology and Evolution https://doi.org/10.1093/molbev/msab120.
Disclaimer: Although utmost care has been taken to ensure the correctness of the caption, the caption text is provided "as is" without any warranty of any kind. Authors advise the user to carefully check the caption prior to its use for any purpose and report any errors or problems to the authors immediately (www.megasoftware.net). In no event shall the authors and their employers be liable for a…

### Sheet: Table S5
Table S5 Within group mean distance data of B-box domain independently of each group (I B1, I B2, II B1, II B2, III B-box, IV B1, IV B2, V B-box).
GroupⅠ B2	0.239458
GroupⅢ	0.298498
GroupⅣ B1	0.40899
GroupⅡ B1	0.485457
GroupⅤ	0.503698
GroupⅠ B1	0.585317
GroupⅣ B2	0.63885
GroupⅡ B2	0.856657
Table. Estimates of Average Evolutionary Divergence over Sequence Pairs within Groups
The number of amino acid substitutions per site from averaging over all sequence pairs within each group are shown. Analyses were conducted using the Poisson correction model [1]. This analysis involved 704 amino acid sequences. All ambiguous positions were removed for each sequence pair (pairwise deletion option). There were a total of 118 positions in the final dataset. Evolutionary analyses we…
1. Zuckerkandl E. and Pauling L. (1965). Evolutionary divergence and convergence in proteins. Edited in Evolving Genes and Proteins by V. Bryson and H.J. Vogel, pp. 97-166. Academic Press, New York.
2. Tamura K., Stecher G., and Kumar S. (2021). MEGA 11: Molecular Evolutionary Genetics Analysis Version 11. Molecular Biology and Evolution https://doi.org/10.1093/molbev/msab120.
Disclaimer: Although utmost care has been taken to ensure the correctness of the caption, the caption text is provided "as is" without any warranty of any kind. Authors advise the user to carefully check the caption prior to its use for any purpose and report any errors or problems to the authors immediately (www.megasoftware.net). In no event shall the authors and their employers be liable for a…

### Sheet: Table S6
Table S6 Between group mean distance data of B-box domain independently of each group (I B1, I B2, II B1, II B2, III B-box, IV B1, IV B2, V B-box).
	GroupⅠ B1	GroupⅠ B2	GroupⅡ B1	GroupⅡ B2	GroupⅢ	GroupⅣ B1	GroupⅣ B2	GroupⅤ
GroupⅠ B1
GroupⅠ B2	0.730392
GroupⅡ B1	0.774717	0.721712
GroupⅡ B2	1.0557	1.0677	1.11714
GroupⅢ	0.716851	0.628313	0.670002	1.09929
GroupⅣ B1	0.713471	0.621433	0.770719	1.08179	0.670833
GroupⅣ B2	0.948392	0.935514	0.918242	1.11976	0.885759	0.885206
GroupⅤ	0.814702	0.742664	0.736937	1.09798	0.694152	0.753191	0.948884
GroupⅠ B2-Ⅳ B1	0.621433
GroupⅠ B2-Ⅲ	0.628313
GroupⅡ B1-Ⅲ	0.670002
GroupⅢ-Ⅳ B1	0.670833
GroupⅢ-Ⅴ	0.694152
GroupⅠ B1-Ⅳ B1	0.713471
GroupⅠ B1-Ⅲ	0.716851
GroupⅠ B2-Ⅱ B1	0.721712
GroupⅠ B1-Ⅰ B2	0.730392
GroupⅡ B1-Ⅴ	0.736937
GroupⅠ B2-Ⅴ	0.742664
GroupⅣ B1-Ⅴ	0.753191
GroupⅡ B1-Ⅳ B1	0.770719
GroupⅠ B1-Ⅱ B1	0.774717
GroupⅠ B1-Ⅴ	0.814702
GroupⅣ B1-Ⅳ B2	0.885206
GroupⅢ-Ⅳ B2	0.885759
GroupⅡ B1-Ⅳ B2	0.918242
GroupⅠ B2-Ⅳ B2	0.935514
GroupⅠ B1-Ⅳ B2	0.948392
GroupⅣ B2-Ⅴ	0.948884
GroupⅠ B1-Ⅱ B2	1.0557
GroupⅠ B2-Ⅱ B2	1.0677
GroupⅡ B2-Ⅳ B1	1.08179
GroupⅡ B2-Ⅴ	1.09798
GroupⅡ B2-Ⅲ	1.09929
GroupⅡ B1-Ⅱ B2	1.11714
GroupⅡ B2-Ⅳ B2	1.11976
Table. Estimates of Evolutionary Divergence over Sequence Pairs between Groups
The number of amino acid substitutions per site from averaging over all sequence pairs between groups are shown. Analyses were conducted using the Poisson correction model [1]. This analysis involved 704 amino acid sequences. All ambiguous positions were removed for each sequence pair (pairwise deletion option). There were a total of 118 positions in the final dataset. Evolutionary analyses were …
1. Zuckerkandl E. and Pauling L. (1965). Evolutionary divergence and convergence in proteins. Edited in Evolving Genes and Proteins by V. Bryson and H.J. Vogel, pp. 97-166. Academic Press, New York.
2. Tamura K., Stecher G., and Kumar S. (2021). MEGA 11: Molecular Evolutionary Genetics Analysis Version 11. Molecular Biology and Evolution https://doi.org/10.1093/molbev/msab120.
Disclaimer: Although utmost care has been taken to ensure the correctness of the caption, the caption text is provided "as is" without any warranty of any kind. Authors advise the user to carefully check the caption prior to its use for any purpose and report any errors or problems to the authors immediately (www.megasoftware.net). In no event shall the authors and their employers be liable for a…

### Sheet: Table S7
Table S7 Within group mean distance data of B-box domain including subgroups a-group and b-group of group IV (I B1, I B2, II B1, II B2, III B-box, a-IV B1, a-IV B2, b-IV B1, b-IV B2, V B-box).
Gp 1B1	0.585317
Gp 1B2	0.239458
Gp 2B1	0.485457
Gp 2B2	0.856657
Gp 3	0.298498
Gp 4B1a	0.392755
Gp 4B2a	0.507531
Gp 4B1b	0.14035
Gp 4B2b	0.107448
Gp 5	0.503698
		Table. Estimates of Average Evolutionary Divergence over Sequence Pairs within Groups
		The number of amino acid substitutions per site from averaging over all sequence pairs within each group are shown. Analyses were conducted using the Poisson correction model [1]. This analysis involved 704 amino acid sequences. All ambiguous positions were removed for each sequence pair (pairwise deletion option). There were a total of 118 positions in the final dataset. Evolutionary analyses we…
		1. Zuckerkandl E. and Pauling L. (1965). Evolutionary divergence and convergence in proteins. Edited in Evolving Genes and Proteins by V. Bryson and H.J. Vogel, pp. 97-166. Academic Press, New York.
		2. Tamura K., Stecher G., and Kumar S. (2021). MEGA 11: Molecular Evolutionary Genetics Analysis Version 11. Molecular Biology and Evolution https://doi.org/10.1093/molbev/msab120.
		Disclaimer: Although utmost care has been taken to ensure the correctness of the caption, the caption text is provided "as is" without any warranty of any kind. Authors advise the user to carefully check the caption prior to its use for any purpose and report any errors or problems to the authors immediately (www.megasoftware.net). In no event shall the authors and their employers be liable for a…

### Sheet: Table S8
Table S8 Between group mean distance data of B-box domain including subgroups a-group and b-group of group IV (I B1, I B2, II B1, II B2, III B-box, a-IV B1, a-IV B2, b-IV B1, b-IV B2, V B-box).
	GroupⅠ B1	GroupⅠ B2	GroupⅡ B1	GroupⅡ B2	GroupⅢ	GroupⅣ B1a	GroupⅣ B2a	GroupⅣ B1b	GroupⅣ B2b	GroupⅤ
GroupⅠ B1															Table. Estimates of Evolutionary Divergence over Sequence Pairs between Groups
GroupⅠ B2	0.730392														The number of amino acid substitutions per site from averaging over all sequence pairs between groups are shown. Analyses were conducted using the Poisson correction model [1]. This analysis involved 704 amino acid sequences. All ambiguous positions were removed for each sequence pair (pairwise deletion option). There were a total of 118 positions in the final dataset. Evolutionary analyses were …
GroupⅡ B1	0.774717	0.721712
GroupⅡ B2	1.0557	1.0677	1.11714												1. Zuckerkandl E. and Pauling L. (1965). Evolutionary divergence and convergence in proteins. Edited in Evolving Genes and Proteins by V. Bryson and H.J. Vogel, pp. 97-166. Academic Press, New York.
GroupⅢ	0.716851	0.628313	0.670002	1.09929											2. Tamura K., Stecher G., and Kumar S. (2021). MEGA 11: Molecular Evolutionary Genetics Analysis Version 11. Molecular Biology and Evolution https://doi.org/10.1093/molbev/msab120.
GroupⅣ B1a	0.72924	0.623777	0.769453	1.08565	0.682804										Disclaimer: Although utmost care has been taken to ensure the correctness of the caption, the caption text is provided "as is" without any warranty of any kind. Authors advise the user to carefully check the caption prior to its use for any purpose and report any errors or problems to the authors immediately (www.megasoftware.net). In no event shall the authors and their employers be liable for a…
GroupⅣ B2a	0.947246	0.949253	0.92316	1.14318	0.873489	0.897756
GroupⅣ B1b	0.647873	0.611684	0.775985	1.06575	0.621031	0.473432	0.845008
GroupⅣ B2b	0.952881	0.881655	0.898963	1.02796	0.933857	0.895408	0.958677	0.795699
GroupⅤ	0.814702	0.742664	0.736937	1.09798	0.694152	0.752954	0.952163	0.754178	0.936033
GroupⅣ B1a-Ⅳ B1b	0.473432
GroupⅠ B2-Ⅳ B1b	0.611684
GroupⅢ-Ⅳ B1b	0.621031
GroupⅠ B2-Ⅳ B1a	0.623777
GroupⅠ B2-Ⅲ	0.628313
GroupⅠ B1-Ⅳ B1b	0.647873
GroupⅡ B1-Ⅲ	0.670002
GroupⅢ-Ⅳ B1a	0.682804
GroupⅢ-Ⅴ	0.694152
GroupⅠ B1-Ⅲ	0.716851
GroupⅠ B2-Ⅱ B1	0.721712
GroupⅠ B1-Ⅳ B1a	0.72924
GroupⅠ B1-Ⅰ B2	0.730392
GroupⅡ B1-Ⅴ	0.736937
GroupⅠ B2-Ⅴ	0.742664
GroupⅣ B1a-Ⅴ	0.752954
GroupⅣ B1b-Ⅴ	0.754178
GroupⅡ B1-Ⅳ B1a	0.769453
GroupⅠ B1-Ⅱ B1	0.774717
GroupⅡ B1-Ⅳ B1b	0.775985
GroupⅣ B1b-Ⅳ B2b	0.795699
GroupⅠ B1-Ⅴ	0.814702
GroupⅣ B2a-Ⅳ B1b	0.845008
GroupⅢ-Ⅳ B2a	0.873489
GroupⅠ B2-Ⅳ B2b	0.881655
GroupⅣ B1a-Ⅳ B2b	0.895408
GroupⅣ B1a-Ⅳ B2a	0.897756
GroupⅡ B1-Ⅳ B2b	0.898963
GroupⅡ B1-Ⅳ B2a	0.92316
GroupⅢ-Ⅳ B2b	0.933857
GroupⅣ B2b-Ⅴ	0.936033
GroupⅠ B1-Ⅳ B2a	0.947246
GroupⅠ B2-Ⅳ B2a	0.949253
GroupⅣ B2a-Ⅴ	0.952163
GroupⅠ B1-Ⅳ B2b	0.952881
GroupⅣ B2a-Ⅳ B2b	0.958677
GroupⅡ B2-Ⅳ B2b	1.02796
GroupⅠ B1-Ⅱ B2	1.0557
GroupⅡ B2-Ⅳ B1b	1.06575
GroupⅠ B2-Ⅱ B2	1.0677
GroupⅡ B2-Ⅳ B1a	1.08565
GroupⅡ B2-Ⅴ	1.09798
GroupⅡ B2-Ⅲ	1.09929
GroupⅡ B1-Ⅱ B2	1.11714
GroupⅡ B2-Ⅳ B2a	1.14318

### Sheet: Table S9
Table S9 Within group mean distance data of CCT domain of groups (I– III).
Gp 1	0.104436
Gp 2	0.306179
Gp 3	0.0654677
			Table. Estimates of Average Evolutionary Divergence over Sequence Pairs within Groups
			The number of amino acid differences per site from averaging over all sequence pairs within each group are shown. This analysis involved 202 amino acid sequences. All ambiguous positions were removed for each sequence pair (pairwise deletion option). There were a total of 50 positions in the final dataset. Evolutionary analyses were conducted in MEGA11 [1]
			1. Tamura K., Stecher G., and Kumar S. (2021). MEGA 11: Molecular Evolutionary Genetics Analysis Version 11. Molecular Biology and Evolution https://doi.org/10.1093/molbev/msab120.
			Disclaimer: Although utmost care has been taken to ensure the correctness of the caption, the caption text is provided "as is" without any warranty of any kind. Authors advise the user to carefully check the caption prior to its use for any purpose and report any errors or problems to the authors immediately (www.megasoftware.net). In no event shall the authors and their employers be liable for a…

### Sheet: Table S10
Table S10 Between group mean distance data of CCT domain of groups (I– III).
	Gp_1	Gp_2	Gp_3
Gp_1
Gp_2	0.396622
Gp_3	0.322294	0.460422
				Table. Estimates of Evolutionary Divergence over Sequence Pairs between Groups
				The number of amino acid differences per site from averaging over all sequence pairs between groups are shown. This analysis involved 202 amino acid sequences. All ambiguous positions were removed for each sequence pair (pairwise deletion option). There were a total of 50 positions in the final dataset. Evolutionary analyses were conducted in MEGA11 [1]
				1. Tamura K., Stecher G., and Kumar S. (2021). MEGA 11: Molecular Evolutionary Genetics Analysis Version 11. Molecular Biology and Evolution https://doi.org/10.1093/molbev/msab120.
				Disclaimer: Although utmost care has been taken to ensure the correctness of the caption, the caption text is provided "as is" without any warranty of any kind. Authors advise the user to carefully check the caption prior to its use for any purpose and report any errors or problems to the authors immediately (www.megasoftware.net). In no event shall the authors and their employers be liable for a…
